# Chromatin access regulates the formation of Müller glia-derived progenitor cells in the retina

**DOI:** 10.1101/2022.06.23.497349

**Authors:** Warren A. Campbell, Heithem M. El-Hodiri, Diego Torres, Evan C. Hawthorn, Lisa E. Kelly, Leo Volkov, David Akanonu, Andy J. Fischer

## Abstract

Chromatin access and epigenetic control over gene expression play important roles in regulating developmental processes. However, little is known about how chromatin access and epigenetic gene silencing influence mature glial cells and retinal regeneration. Herein we investigate the expression and functions of S-Adenosylhomocysteine Hydrolase (SAHH; *AHCY*) and Histone Methyltransferases (HMTs) during the formation of Müller glia-derived progenitor cells (MGPCs) in the chick and mouse retinas. In chick, *AHCY, AHCYL1, AHCYL2* and many different HMTs are dynamically expressed by MG and MGPCs in damaged retinas. Inhibition of SAHH reduced levels of H3K27me3 and potently blocks the formation of proliferating MGPCs. By using a combination of single cell RNA-seq and single cell ATAC-seq, we find significant changes in gene expression and chromatin access in MG with SAHH inhibition and NMDA-treatment; many of these genes are associated with glial and neuronal differentiation. A strong correlation across gene expression, chromatin access, and transcription factor motif access in MG was observed for transcription factors known to covey glial identity and promote retinal development. By comparison, in the mouse retina, inhibition of SAHH has no influence on the formation of neuron-like cells from *Ascl1*-overexpressing MG. We conclude that in the chick, but not the mouse, the activity of SAHH and HMTs are required for the reprogramming of MG into MGPCs by regulating chromatin access to transcription factors associated with glial differentiation and retinal development.
