## Supplemental Table 1 for "Chromatin access regulates the formation of Müller glia-derived progenitor cells in the retina"

### Sheet: file
	p_val	avg_log2FC	pct.saline_MG	pct.NMDA_MG	p_val_adj
VMP1	6.43441e-68	-0.647161	0.63	0.85	1.0046e-63
SYNJ2	1.36685e-47	-0.497508	0.53	0.773	2.13406e-43
STK40	2.19924e-40	-0.447697	0.655	0.825	3.43368e-36
CLC2DL3	1.46079e-31	-0.371645	0.48	0.688	2.28073e-27
RNF150	7.1021e-26	-0.371388	0.732	0.851	1.10885e-21
ENSGALG00000049465	9.12453e-31	-0.359576	0.326	0.558	1.42461e-26
EDA2R	1.4488e-39	-0.354774	0.197	0.463	2.26201e-35
RUNX1	1.11651e-21	-0.316196	0.74	0.84	1.7432e-17
PFKFB3	7.99465e-23	-0.314643	0.543	0.72	1.2482e-18
CHN2	1.07199e-20	-0.313656	0.756	0.861	1.67369e-16
AKAP13	2.3398e-21	-0.312055	0.588	0.744	3.65314e-17
PFDN1	1.32304e-25	-0.309232	0.382	0.602	2.06566e-21
DOT1L	2.64557e-16	-0.301918	0.652	0.76	4.13053e-12
SLC22A18	9.48207e-21	-0.301612	0.494	0.659	1.48043e-16
CUBN	1.55866e-22	-0.297971	0.925	0.95	2.43354e-18
SDC1	1.83778e-20	-0.292316	0.508	0.692	2.86932e-16
FABP9	2.56496e-34	-0.286025	0.158	0.396	4.00467e-30
IGHMBP2	4.55306e-21	-0.285305	0.347	0.543	7.1087e-17
MXRA8	8.34403e-25	-0.283007	0.287	0.502	1.30275e-20
CCDC169	4.34973e-26	-0.280331	0.304	0.531	6.79123e-22
TGFB2	4.40602e-14	-0.275876	0.42	0.544	6.87912e-10
DOC2B	4.1992e-26	-0.275731	0.219	0.432	6.55621e-22
RAD54L2	1.81591e-17	-0.273881	0.522	0.666	2.83518e-13
APOO	7.67007e-21	-0.271009	0.433	0.621	1.19753e-16
GFOD1	2.95999e-14	-0.267603	0.558	0.681	4.62144e-10
EVA1C	2.32912e-20	-0.264518	0.34	0.53	3.63645e-16
EXT1	3.80449e-16	-0.258319	0.829	0.92	5.93994e-12
GLIS1	2.10485e-17	-0.258109	0.747	0.85	3.2863e-13
TMEM201	5.58426e-15	-0.257423	0.516	0.654	8.71871e-11
TUBD1	2.04705e-18	-0.257158	0.394	0.593	3.19606e-14
IFFO2	2.66886e-14	-0.25627	0.635	0.754	4.16688e-10
PPFIBP1	6.05063e-19	-0.255085	0.675	0.815	9.44684e-15
PAX2	1.97283e-12	-0.254212	0.631	0.755	3.08018e-08
IL1RAP	2.31535e-17	-0.252968	0.399	0.566	3.61495e-13
INSIG2	3.44864e-27	-0.251975	0.185	0.404	5.38437e-23
SLC12A4	2.31424e-15	-0.250485	0.619	0.759	3.61322e-11
STN1	4.58263e-15	-0.24771	0.492	0.641	7.15486e-11
PEMT	1.99531e-16	-0.246273	0.467	0.643	3.11528e-12
HS1BP3	5.46292e-14	-0.245892	0.645	0.762	8.52926e-10
FAM20C	5.31433e-16	-0.245114	0.615	0.755	8.29727e-12
CDK6	7.07736e-14	-0.243213	0.799	0.872	1.10499e-09
ENSGALG00000051297	1.66772e-17	-0.242925	0.947	0.967	2.60381e-13
MAPKKK3L	1.68996e-09	-0.240013	0.58	0.661	2.63853e-05
NR1H3	4.70807e-14	-0.238656	0.451	0.599	7.3507e-10
SDC4	7.42949e-19	-0.234922	0.253	0.438	1.15997e-14
PITPNA	1.03008e-16	-0.234633	0.334	0.514	1.60827e-12
HSD17B12	4.58821e-14	-0.231782	0.669	0.794	7.16357e-10
MANBA	3.01429e-13	-0.231673	0.454	0.602	4.70622e-09
IGFBP3	2.33488e-20	-0.231571	0.248	0.441	3.64545e-16
SAMD4A	1.05235e-11	-0.228019	0.716	0.783	1.64303e-07
TRMT61A	6.20652e-15	-0.224231	0.485	0.659	9.69024e-11
ALS2CL	4.17185e-11	-0.223446	0.648	0.754	6.51352e-07
SELENOF	1.17566e-15	-0.219137	0.41	0.594	1.83555e-11
SAMHD1	7.44399e-17	-0.219116	0.276	0.456	1.16223e-12
MIDN	5.58219e-13	-0.216931	0.642	0.776	8.71547e-09
RFTN2	1.56351e-15	-0.215604	0.349	0.525	2.44111e-11
FLOT1	1.5509e-12	-0.214084	0.622	0.76	2.42142e-08
CD151	2.16584e-13	-0.213283	0.596	0.725	3.38153e-09
RBM6	2.05744e-12	-0.210021	0.796	0.851	3.21228e-08
TES	1.177e-13	-0.208631	0.286	0.438	1.83766e-09
MYO9A	6.06637e-11	-0.208283	0.834	0.878	9.47143e-07
ENSGALG00000029660	6.09775e-23	-0.207989	0.143	0.329	9.52042e-19
NIBAN2	7.54064e-17	-0.207535	0.232	0.404	1.17732e-12
PMEPA1	1.21957e-10	-0.205099	0.527	0.643	1.90412e-06
LRRC7	4.64492e-12	-0.204479	0.463	0.6	7.25212e-08
DUSP5	4.72416e-15	-0.204465	0.263	0.42	7.37583e-11
DUSP16	2.77081e-12	-0.203311	0.411	0.555	4.32607e-08
AFAP1L2	2.28145e-12	-0.203009	0.502	0.635	3.56202e-08
C1D	4.08927e-16	-0.202998	0.272	0.442	6.38457e-12
GCLM	2.60287e-11	-0.20234	0.779	0.862	4.06386e-07
SHLD1	4.62457e-14	-0.201824	0.341	0.503	7.22035e-10
PIGT	1.08065e-14	-0.201314	0.262	0.42	1.68722e-10
ENSGALG00000049579	6.37564e-07	-0.200508	0.726	0.777	0.00995428
ODF3L15	2.28908e-24	-0.197938	0.14	0.334	3.57393e-20
FBXO42	1.68714e-10	-0.197356	0.593	0.709	2.63414e-06
FLNB	4.49886e-09	-0.19717	0.828	0.853	7.02407e-05
MYO1C	2.59852e-10	-0.197069	0.486	0.616	4.05707e-06
MEGF9	2.10696e-19	-0.196235	0.185	0.365	3.28959e-15
PNPLA7	4.80647e-09	-0.195782	0.701	0.772	7.50434e-05
SLC2A11L1	1.55862e-21	-0.195375	0.116	0.28	2.43348e-17
OSBP2	1.29443e-10	-0.19296	0.533	0.65	2.02099e-06
INVS	1.41065e-11	-0.192648	0.627	0.731	2.20245e-07
ADGRG1	3.74259e-12	-0.188554	0.303	0.452	5.84331e-08
CPN2	3.2166e-23	-0.187375	0.077	0.235	5.02207e-19
BTBD11	2.06145e-08	-0.185479	0.74	0.801	0.000321855
SLC25A22	1.16528e-09	-0.185266	0.472	0.596	1.81935e-05
BCR	2.14362e-09	-0.185229	0.687	0.789	3.34683e-05
PLEKHG7	6.10503e-12	-0.184473	0.368	0.514	9.53179e-08
FERMT2	5.21298e-11	-0.183972	0.609	0.728	8.13902e-07
DUSP8	4.22809e-09	-0.183924	0.606	0.708	6.60132e-05
SLC5A1	1.5965e-14	-0.183791	0.178	0.32	2.49261e-10
CDCP1	1.38403e-14	-0.183734	0.184	0.335	2.16089e-10
RIPK3	1.92881e-10	-0.182865	0.283	0.418	3.01145e-06
SFI1	1.77161e-10	-0.182231	0.39	0.533	2.76602e-06
CD99	3.74769e-15	-0.18079	0.236	0.401	5.85127e-11
HORMAD2	8.10411e-14	-0.180585	0.228	0.379	1.26529e-09
TUBB6	1.101e-21	-0.180412	0.145	0.33	1.71899e-17
JAK1	1.29213e-09	-0.17941	0.452	0.585	2.01741e-05
KIF1B	2.20067e-08	-0.179193	0.527	0.619	0.00034359
GPR68	3.17081e-15	-0.179047	0.223	0.39	4.95058e-11
MDM4	1.20524e-08	-0.178356	0.447	0.562	0.000188174
UBTD2	5.41321e-09	-0.177939	0.632	0.727	8.45164e-05
STARD8	6.11917e-10	-0.176958	0.433	0.568	9.55386e-06
QKI	2.9941e-08	-0.176191	0.853	0.893	0.000467469
SFXN1	2.4659e-10	-0.175869	0.385	0.527	3.85001e-06
SBNO2	7.37841e-08	-0.174961	0.569	0.683	0.00115199
CDC27	5.51586e-12	-0.17381	0.326	0.476	8.61191e-08
ADGRD2	1.86794e-09	-0.173789	0.387	0.518	2.91642e-05
MYH9	2.15902e-09	-0.173541	0.733	0.831	3.37088e-05
DST	3.80615e-10	-0.173392	0.936	0.96	5.94255e-06
PTRF	6.13996e-08	-0.173324	0.509	0.599	0.000958632
GNAS	9.75848e-08	-0.17077	0.726	0.8	0.00152359
PIK3CD	7.05158e-14	-0.170404	0.194	0.34	1.10096e-09
MPZL1	3.40934e-12	-0.170023	0.215	0.357	5.323e-08
MYO9B	2.09516e-10	-0.169643	0.372	0.51	3.27117e-06
TRDMT1	6.69608e-10	-0.168998	0.576	0.709	1.04546e-05
ARHGAP18	5.55961e-09	-0.168237	0.492	0.613	8.68022e-05
DNAH5L	1.78111e-07	-0.167734	0.65	0.73	0.00278085
PHTF2	1.37429e-08	-0.167358	0.564	0.664	0.000214568
TSPAN32	1.11818e-08	-0.166222	0.311	0.426	0.000174582
RAB3GAP2	6.26495e-09	-0.166148	0.364	0.487	9.78147e-05
CASC3	1.79266e-10	-0.165958	0.285	0.417	2.79889e-06
TRA2B	3.185e-09	-0.165681	0.372	0.505	4.97274e-05
CKB	2.25347e-07	-0.164998	0.516	0.626	0.00351835
NAA50	7.0501e-11	-0.164952	0.267	0.407	1.10073e-06
SLC39A13	7.37887e-10	-0.163539	0.375	0.505	1.15206e-05
IP6K3	1.42244e-16	-0.163319	0.157	0.317	2.22085e-12
ARID5B	1.48044e-07	-0.163021	0.876	0.921	0.0023114
FUNDC2	1.1897e-10	-0.162913	0.274	0.41	1.85748e-06
BRPF1	3.13995e-11	-0.162853	0.293	0.435	4.9024e-07
LZTR1	4.36759e-11	-0.162494	0.24	0.376	6.81912e-07
KCNC2	1.08403e-06	-0.162273	0.624	0.694	0.016925
DCAF5	1.4741e-06	-0.160945	0.455	0.551	0.0230152
NAV2	2.08293e-08	-0.160761	0.985	0.988	0.000325209
LYRM1	7.11506e-13	-0.160611	0.212	0.353	1.11087e-08
NEO1	1.46488e-07	-0.160281	0.905	0.917	0.00228712
EFHC1	2.40284e-10	-0.159934	0.33	0.463	3.75156e-06
ABL2	1.24016e-08	-0.159776	0.394	0.519	0.000193626
IFT22	3.10141e-07	-0.159335	0.863	0.907	0.00484223
GPR137B	4.25547e-10	-0.159066	0.406	0.546	6.64406e-06
PLEKHM2	4.76394e-11	-0.158603	0.285	0.426	7.43793e-07
CRBN	9.44016e-15	-0.158199	0.157	0.303	1.47389e-10
JADE2	5.92172e-10	-0.157745	0.5	0.639	9.24559e-06
BAHCC1	4.73323e-10	-0.15769	0.355	0.49	7.39e-06
RHBDD2	2.42371e-14	-0.156975	0.189	0.341	3.78414e-10
LOC107049847	1.51381e-25	-0.156772	0.044	0.19	2.36352e-21
STAM2	7.50031e-10	-0.155174	0.372	0.508	1.17102e-05
BCL2L1	2.90665e-07	-0.155156	0.584	0.683	0.00453815
RHOA	2.64044e-09	-0.155062	0.37	0.502	4.12252e-05
CAB39	3.56906e-08	-0.154421	0.426	0.552	0.000557237
C20orf27	4.19219e-08	-0.154013	0.319	0.437	0.000654526
SPEN	6.74852e-07	-0.153638	0.686	0.766	0.0105365
DBNDD2	5.00396e-13	-0.153067	0.184	0.324	7.81269e-09
TCF25	5.82075e-08	-0.152762	0.434	0.562	0.000908794
HOMER3	1.66583e-08	-0.152524	0.391	0.518	0.000260085
ENSGALG00000011747	7.17211e-07	-0.15212	0.684	0.788	0.0111978
NUMB	1.73717e-07	-0.151246	0.676	0.754	0.00271224
TACC1	4.72859e-08	-0.151101	0.462	0.577	0.000738275
PIM1	3.79751e-12	-0.150877	0.204	0.347	5.92906e-08
ADGRG5	2.37745e-10	-0.150313	0.238	0.373	3.71191e-06
TRIM27.2	1.98119e-07	-0.149795	0.637	0.727	0.00309323
WSB1	1.12334e-12	-0.149617	0.169	0.302	1.75387e-08
NMT1	1.22542e-08	-0.149339	0.358	0.484	0.000191324
ID3	1.3543e-12	-0.149188	0.16	0.296	2.11447e-08
PEX14	3.96949e-07	-0.149149	0.601	0.711	0.00619756
YWHAE	1.72025e-09	-0.147246	0.303	0.425	2.68583e-05
UACA	3.78365e-07	-0.146941	0.39	0.49	0.00590741
BIRC6	3.41014e-07	-0.146656	0.788	0.868	0.00532426
UCKL1	9.27119e-10	-0.146474	0.213	0.335	1.44751e-05
MAPRE2	3.67773e-07	-0.146402	0.691	0.762	0.00574204
MCF2L2	3.14673e-06	-0.146381	0.793	0.86	0.04913
MPG	6.76676e-10	-0.146368	0.308	0.437	1.05649e-05
GRIA3	5.94368e-07	-0.146221	0.708	0.755	0.00927986
C5NT1AL	4.39539e-07	-0.146063	0.949	0.976	0.00686252
LOC107049937	1.36517e-07	-0.145916	0.508	0.63	0.00213144
TAOK1	2.46323e-07	-0.145846	0.499	0.61	0.00384584
NCOA3	3.00409e-07	-0.144326	0.512	0.602	0.00469028
RAD54B	2.41228e-07	-0.144286	0.502	0.597	0.0037663
ADCY6	2.65883e-06	-0.143999	0.85	0.907	0.0415122
ARC	6.84202e-15	-0.143926	0.101	0.23	1.06824e-10
ZDHHC8	1.04712e-07	-0.14347	0.588	0.683	0.00163487
ARHGDIA	3.49612e-12	-0.142823	0.165	0.297	5.4585e-08
GLUD1	1.63493e-07	-0.142555	0.659	0.749	0.00255262
ARMC5	4.01713e-07	-0.142528	0.5	0.622	0.00627194
AMMECR1	1.59641e-06	-0.142309	0.538	0.652	0.0249248
MEOX1	5.78308e-18	-0.142271	0.07	0.202	9.02913e-14
CD81	7.03032e-07	-0.14226	0.538	0.638	0.0109764
USP12-like	1.0856e-06	-0.142152	0.358	0.459	0.0169494
JMJD1C	1.3392e-06	-0.14204	0.896	0.905	0.020909
TCP11	9.03837e-14	-0.141889	0.141	0.278	1.41116e-09
CERS1	6.35798e-08	-0.141836	0.385	0.51	0.000992671
CAMKK1	2.04978e-06	-0.141705	0.558	0.646	0.0320031
PPID	1.9662e-06	-0.141478	0.28	0.375	0.0306983
ID1	1.07735e-12	-0.141059	0.139	0.27	1.68207e-08
SLC44A3	1.31291e-06	-0.140647	0.836	0.876	0.0204984
HELZ	2.09198e-06	-0.140389	0.454	0.554	0.0326621
ALDH4A1	7.86237e-09	-0.140343	0.18	0.285	0.000122755
MAML2	2.14144e-06	-0.140085	0.878	0.909	0.0334342
MRNIP	2.46993e-11	-0.139561	0.168	0.296	3.8563e-07
BIN3	1.47005e-06	-0.138889	0.446	0.542	0.0229519
BF1	2.58081e-08	-0.138587	0.59	0.702	0.000402941
LAMP2	1.08628e-09	-0.138449	0.235	0.365	1.69601e-05
NAXD	8.16987e-08	-0.137898	0.6	0.726	0.00127556
BANP	2.28276e-06	-0.137712	0.761	0.814	0.0356407
MTHFS	9.83182e-08	-0.137678	0.292	0.402	0.00153504
TMX4	3.12972e-08	-0.137479	0.332	0.458	0.000488643
KCNT1	1.31333e-07	-0.136882	0.42	0.541	0.0020505
ADAMTS3	7.87072e-07	-0.136543	0.639	0.726	0.0122886
DDX52	1.78977e-12	-0.136373	0.139	0.267	2.79437e-08
HES1	1.30277e-07	-0.136225	0.354	0.468	0.00203402
C3orf52	6.74004e-10	-0.136211	0.216	0.342	1.05232e-05
ADAMTS8	6.18208e-13	-0.135866	0.191	0.335	9.65208e-09
AP4E1	4.66629e-09	-0.135551	0.271	0.398	7.28548e-05
GMCL1	2.10244e-06	-0.135406	0.426	0.533	0.0328253
CREB3L1	8.65089e-08	-0.135261	0.399	0.518	0.00135066
SQSTM1	5.14386e-08	-0.134998	0.274	0.389	0.000803111
TMEM189	5.99182e-07	-0.134883	0.473	0.574	0.00935503
MOB1B	4.21151e-07	-0.134784	0.5	0.603	0.00657543
TGIF1	1.57623e-06	-0.134057	0.407	0.515	0.0246097
KBTBD12	1.83781e-08	-0.133964	0.3	0.428	0.000286938
GPATCH3	3.24588e-14	-0.133614	0.119	0.25	5.06779e-10
ADCYAP1	9.27847e-15	-0.133418	0.077	0.195	1.44865e-10
FAM102B	1.29431e-10	-0.133166	0.224	0.361	2.0208e-06
HMGA1	3.29936e-19	-0.133134	0.052	0.179	5.15129e-15
ANKFN1L	8.9927e-07	-0.132906	0.749	0.821	0.0140403
RUFY3	4.17593e-07	-0.132607	0.546	0.644	0.00651989
TAF15	4.79114e-12	-0.131474	0.223	0.368	7.48041e-08
OPA1	4.49113e-07	-0.131414	0.384	0.491	0.00701199
ZNF280D	5.67932e-08	-0.130741	0.287	0.401	0.000886711
HBEGF	2.73956e-12	-0.13029	0.142	0.273	4.27727e-08
LETM1	3.04946e-07	-0.129707	0.325	0.437	0.00476112
PHETA1	7.37088e-13	-0.129684	0.126	0.252	1.15081e-08
TIFA	1.1469e-09	-0.129083	0.183	0.301	1.79065e-05
GLIPR2	1.13285e-06	-0.129081	0.289	0.395	0.0176871
TUBB	3.03262e-08	-0.128658	0.382	0.524	0.000473482
LOC428967	1.69569e-12	-0.12792	0.143	0.273	2.64749e-08
ID2	5.02692e-08	-0.127115	0.273	0.391	0.000784854
SOAT1	1.54579e-09	-0.126907	0.268	0.397	2.41344e-05
MICALL2	2.26105e-14	-0.126768	0.115	0.246	3.53017e-10
CAP1	3.82396e-17	-0.126616	0.058	0.178	5.97035e-13
SLC35A5	1.166e-06	-0.126441	0.296	0.396	0.0182047
FNDC5	1.41365e-06	-0.125347	0.373	0.481	0.0220714
ANGPTL4	9.39983e-11	-0.124571	0.177	0.306	1.4676e-06
POU2F3	8.51332e-07	-0.124007	0.332	0.438	0.0132919
NOD1	3.40335e-10	-0.123992	0.183	0.309	5.31365e-06
WDR54	4.34996e-09	-0.123629	0.201	0.319	6.79159e-05
DIP2C	8.70486e-07	-0.123498	0.953	0.977	0.0135909
JAM2	1.96525e-06	-0.123376	0.263	0.362	0.0306834
CYP46A1	2.99695e-06	-0.122987	0.305	0.402	0.0467914
USP4	2.72822e-07	-0.122725	0.284	0.395	0.00425956
RNF126	5.42849e-08	-0.122661	0.257	0.373	0.00084755
TIMM23B	3.90506e-07	-0.122518	0.326	0.443	0.00609697
PIP5K1A	3.34083e-07	-0.1224	0.237	0.343	0.00521604
TRPM5	4.63267e-08	-0.121373	0.245	0.361	0.000723299
ADGRB1	1.33132e-06	-0.121319	0.893	0.929	0.0207859
FSBP	3.82821e-09	-0.120914	0.242	0.361	5.97698e-05
PPM1K	2.27795e-07	-0.12062	0.284	0.392	0.00355657
AMFR	1.1917e-06	-0.119571	0.332	0.436	0.018606
TRPV2	3.76787e-09	-0.119403	0.123	0.224	5.88278e-05
THRAP3	8.5588e-07	-0.119364	0.34	0.453	0.0133629
RBM39	2.50968e-06	-0.118803	0.414	0.51	0.0391837
FRMD4A	9.0545e-07	-0.118606	0.387	0.507	0.0141368
BACH1	1.20008e-07	-0.118506	0.252	0.368	0.00187368
EIF2B5	4.2463e-07	-0.118357	0.212	0.312	0.00662975
ITGB3	8.16105e-09	-0.118098	0.2	0.315	0.000127418
C21orf58	5.44717e-13	-0.117968	0.099	0.218	8.50466e-09
SLC37A3	1.42036e-07	-0.117816	0.248	0.358	0.00221761
HMG20B	1.31082e-06	-0.117173	0.243	0.339	0.0204658
CDH22	2.45583e-07	-0.116967	0.399	0.518	0.00383428
ICE2	2.67864e-06	-0.11637	0.326	0.434	0.0418216
SAFB2	1.63391e-06	-0.115466	0.332	0.435	0.0255102
GRPEL2	2.93983e-09	-0.115255	0.146	0.255	4.58995e-05
LMNA.1	1.38679e-06	-0.114733	0.314	0.42	0.021652
STMN1	9.92363e-08	-0.114705	0.176	0.275	0.00154938
FXYD6	3.57993e-12	-0.114549	0.153	0.285	5.58935e-08
ZFAND6	1.69306e-06	-0.114504	0.649	0.743	0.0264338
ENSGALG00000007841	8.07704e-07	-0.114427	0.273	0.382	0.0126107
PCIF1	2.19319e-10	-0.114147	0.113	0.219	3.42422e-06
RNH1	2.36715e-08	-0.113974	0.188	0.297	0.000369583
GPAT4	7.01575e-07	-0.113919	0.248	0.356	0.0109537
C11H16orf70	1.80466e-07	-0.112696	0.349	0.471	0.00281761
SH3RF2	3.18791e-06	-0.112661	0.41	0.518	0.0497729
QTRT1	1.78788e-06	-0.112384	0.418	0.535	0.0279141
KLHL21	1.13157e-06	-0.111556	0.25	0.353	0.0176672
EFR3B	2.76698e-06	-0.111554	0.406	0.51	0.0432009
MYC	1.35512e-09	-0.111233	0.164	0.279	2.11575e-05
ENSGALG00000036310	6.38392e-07	-0.111183	0.369	0.486	0.00996721
PTPDC1	7.85526e-11	-0.11075	0.121	0.234	1.22644e-06
MXRA7	2.08615e-06	-0.110342	0.351	0.453	0.032571
MASP2	1.78678e-07	-0.109708	0.218	0.329	0.0027897
SUV39H1	3.79635e-08	-0.109298	0.163	0.263	0.000592724
LAMB3	5.07036e-07	-0.109176	0.22	0.322	0.00791635
AP2M1	2.60238e-06	-0.108856	0.315	0.419	0.0406309
MAP3K3	1.01094e-06	-0.108394	0.403	0.521	0.0157838
HECTD3L	5.02329e-07	-0.107858	0.193	0.291	0.00784286
GAS2L1	1.26795e-06	-0.107708	0.222	0.323	0.0197964
SNCG	8.48621e-07	-0.107704	0.181	0.274	0.0132495
LOC100859173	5.09604e-10	-0.107547	0.132	0.241	7.95644e-06
LIG3	4.2415e-07	-0.107537	0.404	0.526	0.00662225
GSG1	2.88871e-07	-0.107375	0.255	0.364	0.00451015
NAT9	3.6156e-07	-0.106963	0.228	0.333	0.00564504
TMEM230	4.2226e-08	-0.106676	0.205	0.317	0.000659274
DEPDC1	3.26927e-07	-0.106608	0.161	0.255	0.00510431
PKD2	1.61517e-06	-0.106213	0.24	0.337	0.0252176
GPR107	3.10468e-07	-0.106118	0.352	0.47	0.00484734
IPP	3.66591e-07	-0.105537	0.188	0.287	0.00572359
RPS6KB1	2.12952e-06	-0.105514	0.396	0.514	0.0332482
PDCD6	7.13809e-07	-0.105004	0.164	0.256	0.0111447
MYOF	2.52815e-06	-0.104798	0.384	0.501	0.039472
TMEM154	2.01009e-06	-0.103469	0.274	0.378	0.0313836
ACOT9	6.81657e-07	-0.103376	0.183	0.279	0.0106427
MRPS18A	9.15588e-07	-0.102921	0.225	0.324	0.0142951
MMRN2	3.682e-07	-0.102425	0.135	0.222	0.00574871
SPRY4	1.6018e-06	-0.102169	0.238	0.337	0.025009
HPS4	2.43257e-06	-0.101565	0.18	0.269	0.0379797
CA5B	5.15954e-10	-0.101486	0.115	0.22	8.05558e-06
SLC2A11	2.06846e-08	-0.101272	0.101	0.19	0.000322948
JAKMIP2	2.43673e-06	-0.10124	0.242	0.341	0.0380446
P2RY10	5.25545e-08	-0.100447	0.124	0.213	0.000820534
F8	7.18116e-07	-0.100432	0.162	0.256	0.011212
CALHM4	1.33267e-11	0.103103	0.161	0.061	2.0807e-07
C2orf88	7.08155e-08	0.103414	0.18	0.095	0.00110564
ENSGALG00000030245	3.99175e-08	0.103429	0.173	0.089	0.000623232
UTS2B	5.90894e-09	0.103962	0.191	0.096	9.22564e-05
TNFAIP2	2.75983e-06	0.109238	0.277	0.188	0.0430892
NOX3	2.00621e-06	0.109487	0.329	0.236	0.031323
LOC769139	6.0417e-07	0.112692	0.221	0.139	0.00943291
ENSGALG00000044436	1.27776e-09	0.116838	0.232	0.124	1.99496e-05
ENSGALG00000054611	6.06078e-08	0.117909	0.248	0.149	0.000946269
LOC107056248	2.80898e-08	0.125868	0.294	0.185	0.000438565
KANK4	3.36434e-08	0.125913	0.24	0.145	0.000525274
LOC107055238	2.84105e-08	0.129207	0.31	0.201	0.000443573
ENSGALG00000000645	2.3948e-06	0.130564	0.323	0.239	0.03739
CACNA2D3	2.06679e-06	0.140471	0.946	0.943	0.0322688
SLIT3	9.6929e-08	0.141727	0.968	0.963	0.00151335
ENSGALG00000036079	1.41949e-09	0.149255	0.324	0.205	2.21626e-05
UNC5D	3.201e-06	0.150098	0.626	0.549	0.0499772
CD1C	8.11266e-08	0.151129	0.334	0.23	0.00126663
SDK1	1.04679e-06	0.151172	0.923	0.895	0.0163436
ENSGALG00000034504	4.20349e-08	0.151373	0.33	0.23	0.000656291
PCDH9	1.26903e-06	0.15258	0.786	0.721	0.0198133
GABRB2	2.82956e-06	0.15333	0.736	0.685	0.044178
GPC5	1.89974e-06	0.153494	0.9	0.875	0.0296607
TMCC3	2.48068e-06	0.153509	0.798	0.748	0.0387309
TPK1	3.30137e-08	0.154359	0.9	0.865	0.000515443
SLC6A2	1.15069e-06	0.154627	0.508	0.421	0.0179658
SLC25A21	1.69979e-06	0.155933	0.841	0.823	0.0265388
FAM107A	1.47444e-06	0.157545	0.443	0.356	0.0230204
TBXAS1	2.62824e-06	0.157574	0.828	0.798	0.0410348
GALNTL6	1.18306e-06	0.158321	0.924	0.909	0.018471
TMEM132B	2.52229e-06	0.158933	0.847	0.801	0.0393805
ENSGALG00000053747	4.13198e-12	0.159928	0.34	0.202	6.45126e-08
ERC2	4.03543e-08	0.159977	0.936	0.915	0.000630051
MOCOS	1.8752e-06	0.161297	0.764	0.714	0.0292775
ADGRL2	3.87837e-07	0.161979	0.909	0.873	0.0060553
HSD17B14	3.17521e-10	0.162823	0.412	0.285	4.95745e-06
SNTG1	1.78848e-07	0.164385	0.871	0.848	0.00279236
FBN3	1.08799e-06	0.164418	0.757	0.683	0.0169867
INPP5E	8.5105e-08	0.164427	0.33	0.234	0.00132874
ATRNL1	2.9394e-08	0.164458	0.936	0.922	0.000458929
GRIA4	2.66253e-06	0.164493	0.806	0.742	0.04157
VWA8	7.68374e-07	0.164648	0.812	0.771	0.0119966
RHOQ	1.01074e-07	0.165105	0.529	0.431	0.00157807
ASTN2	2.73912e-08	0.165194	0.886	0.859	0.000427659
ENSGALG00000047491	2.98244e-07	0.16525	0.541	0.454	0.00465648
KCNN3	1.19432e-06	0.165543	0.526	0.443	0.0186469
C5H15orf41	2.60751e-06	0.165563	0.647	0.577	0.0407111
FAM222A	2.65992e-07	0.166008	0.348	0.252	0.00415294
DRAM2	1.24329e-09	0.167055	0.322	0.213	1.94116e-05
ENSGALG00000048175	5.86962e-13	0.167205	0.46	0.302	9.16424e-09
CDH10	6.22622e-08	0.167726	0.558	0.452	0.0009721
LGALSL	4.72465e-09	0.167728	0.388	0.27	7.37659e-05
PDS5B	2.98201e-06	0.169317	0.582	0.515	0.0465581
NAALADL2	2.30736e-08	0.169434	0.924	0.912	0.000360248
TENM4	5.02131e-07	0.169798	0.907	0.886	0.00783978
UTRN	5.61096e-07	0.170103	0.953	0.949	0.00876038
SGCZ	5.62116e-09	0.170197	0.892	0.868	8.77632e-05
KIF26B	5.90705e-09	0.170729	0.94	0.915	9.22268e-05
DAAM2	2.17559e-06	0.171129	0.769	0.727	0.0339675
ENSGALG00000042388	1.46476e-06	0.171227	0.768	0.71	0.0228693
SMOC1	1.56872e-06	0.171916	0.641	0.566	0.0244925
AP5Z1	1.59379e-06	0.172239	0.344	0.258	0.0248839
DLC1	4.6969e-07	0.172767	0.834	0.804	0.00733327
ZNF185L	1.00094e-07	0.174225	0.442	0.347	0.00156277
CDH13	1.27711e-08	0.174625	0.937	0.935	0.000199394
KCNIP1	1.92743e-06	0.175411	0.854	0.825	0.030093
TSNARE1	7.11147e-08	0.175445	0.928	0.916	0.00111031
SORCS3	5.60447e-08	0.176301	0.859	0.817	0.000875026
CDC42EP3	2.46408e-07	0.17723	0.444	0.346	0.00384717
CTNNA2	6.27726e-08	0.177601	0.936	0.931	0.000980069
DGKB	3.98189e-07	0.177631	0.861	0.845	0.00621692
CLVS1	2.52388e-07	0.178551	0.714	0.637	0.00394054
ENSGALG00000054877	1.90413e-06	0.178655	0.753	0.726	0.0297292
GDF6	1.00694e-08	0.179143	0.378	0.264	0.000157213
SLC35F4	6.53409e-08	0.179731	0.604	0.513	0.00102017
EPB41L5	7.9553e-07	0.179766	0.599	0.508	0.0124206
AHCYL2	4.07641e-07	0.180039	0.689	0.605	0.00636451
CCND1	2.23761e-06	0.180055	0.64	0.574	0.0349358
ENSGALG00000050676	5.35095e-07	0.18049	0.908	0.901	0.00835444
TAFA5	1.36355e-08	0.180881	0.951	0.922	0.000212892
UNC5C	1.76544e-08	0.181427	0.867	0.836	0.000275638
DPH6	2.67688e-07	0.181794	0.786	0.736	0.00417942
PARD3B	4.97716e-10	0.181965	0.933	0.909	7.77084e-06
CADM2	1.09553e-08	0.183714	0.805	0.743	0.000171045
EPHA7	1.8804e-07	0.183839	0.756	0.698	0.00293587
SPAG16	2.20801e-07	0.185476	0.881	0.86	0.00344737
PCDH7	6.72649e-08	0.187161	0.86	0.844	0.00105021
NKAIN3	6.14366e-08	0.190558	0.874	0.825	0.00095921
GABBR2	1.9948e-08	0.190582	0.933	0.901	0.000311449
GPSM2	1.13094e-06	0.190805	0.649	0.57	0.0176574
ZNF618	1.81272e-07	0.190843	0.752	0.692	0.0028302
APCDD1	8.32517e-09	0.191605	0.485	0.384	0.000129981
SEMA5A	4.91263e-10	0.191932	0.828	0.752	7.67009e-06
PLXNA4	2.48707e-09	0.191999	0.917	0.898	3.88307e-05
SORBS2	1.77225e-06	0.192449	0.925	0.918	0.0276702
SNTG2	6.46279e-09	0.192549	0.627	0.525	0.000100904
IMMP2L	4.01528e-09	0.192921	0.942	0.942	6.26906e-05
DACH2	2.2441e-08	0.193771	0.899	0.879	0.000350372
LRMDA	8.00778e-09	0.194897	0.871	0.845	0.000125025
ZNF804B	1.92093e-07	0.195389	0.779	0.726	0.00299914
ENSGALG00000047357	8.45813e-15	0.19848	0.36	0.207	1.32057e-10
HMCN1	5.08879e-08	0.199914	0.806	0.782	0.000794513
ENSGALG00000053013	1.19892e-09	0.200058	0.609	0.502	1.87188e-05
CRMP1	5.75806e-07	0.200182	0.72	0.671	0.00899006
GRID1	3.01486e-11	0.200846	0.886	0.822	4.70711e-07
PIEZO2	3.27733e-10	0.201099	0.842	0.788	5.11689e-06
TBX5	1.24518e-09	0.201992	0.431	0.313	1.94409e-05
CA10	9.82759e-08	0.202786	0.824	0.771	0.00153438
ELP4	1.96342e-07	0.203364	0.941	0.922	0.00306549
EGR1	3.81638e-09	0.20427	0.565	0.47	5.95851e-05
SLC2A1	1.03075e-07	0.204423	0.676	0.604	0.00160931
THBS1	2.178e-07	0.207467	0.374	0.286	0.0034005
GALNT18	1.71871e-10	0.207583	0.92	0.879	2.68342e-06
LDB2	3.23371e-09	0.207987	0.917	0.914	5.04878e-05
ENSGALG00000012382	1.32986e-07	0.208483	0.681	0.61	0.00207631
NELL1	4.49619e-12	0.210399	0.897	0.853	7.0199e-08
MALRD1	9.01983e-10	0.211357	0.729	0.649	1.40827e-05
WWOX	4.16341e-12	0.216057	0.956	0.934	6.50034e-08
FER1L6	3.6074e-09	0.216518	0.612	0.521	5.63224e-05
THSD7B	1.27341e-10	0.217348	0.858	0.821	1.98818e-06
TMEFF2	1.36493e-10	0.218104	0.775	0.682	2.13106e-06
FBXO34	2.23237e-10	0.219213	0.492	0.385	3.4854e-06
GRIK2	8.84481e-13	0.219228	0.874	0.849	1.38094e-08
KCNMA1	5.13789e-13	0.220249	0.947	0.932	8.02179e-09
DPYD	2.14622e-13	0.220507	0.926	0.9	3.3509e-09
NEGR1	6.5063e-10	0.221016	0.86	0.819	1.01583e-05
IMPG1	2.30543e-09	0.22146	0.811	0.755	3.59946e-05
DPY19L1	2.05681e-10	0.223454	0.576	0.48	3.21129e-06
OXSR1	1.86954e-08	0.227666	0.846	0.801	0.000291891
ADAMTS5	1.19448e-10	0.22902	0.572	0.463	1.86494e-06
FHIT	3.10651e-12	0.231581	0.91	0.89	4.85019e-08
FTO	1.01996e-11	0.232628	0.873	0.828	1.59246e-07
PAG1	6.75869e-10	0.233681	0.865	0.828	1.05523e-05
SPARCL1	7.43729e-11	0.233689	0.528	0.415	1.16118e-06
G6PC2	6.65796e-21	0.235346	0.329	0.149	1.03951e-16
PCDH15	6.57144e-14	0.236055	0.894	0.856	1.026e-09
VIT	7.30794e-09	0.237257	0.772	0.734	0.000114099
EXOC4	2.87626e-15	0.242717	0.937	0.926	4.4907e-11
ENSGALG00000048849	1.73557e-09	0.242901	0.657	0.564	2.70974e-05
LRRC4C	1.69868e-14	0.244687	0.954	0.909	2.65215e-10
PCDH11X	1.06559e-14	0.248287	0.929	0.895	1.66371e-10
MLPH	7.49972e-15	0.254997	0.462	0.307	1.17093e-10
CSMD3	1.45728e-15	0.257392	0.872	0.833	2.27525e-11
ZNF425	3.60497e-36	0.259124	1	0.996	5.62844e-32
RAB44	8.76852e-13	0.266134	0.34	0.211	1.36903e-08
VWC2	2.48297e-13	0.268006	0.728	0.63	3.87666e-09
CSMD1	6.91796e-17	0.26874	0.889	0.837	1.0801e-12
KHDRBS2	6.5622e-16	0.269194	0.892	0.859	1.02456e-11
AGPAT5	8.70564e-13	0.270233	0.658	0.538	1.35921e-08
SEMA6D	2.24173e-13	0.28086	0.879	0.833	3.50002e-09
BAG3	2.57935e-10	0.284219	0.553	0.457	4.02715e-06
FOSB	1.28367e-13	0.286788	0.634	0.509	2.0042e-09
KDR	4.40207e-12	0.291613	0.701	0.622	6.87295e-08
RBFOX1	4.51383e-18	0.291996	0.846	0.782	7.04744e-14
WIF1	2.10923e-15	0.301214	0.587	0.447	3.29314e-11
SNTB1	5.48179e-14	0.304765	0.874	0.819	8.55872e-10
ATP1A1	9.01709e-13	0.306503	0.692	0.581	1.40784e-08
WNK2	3.83352e-18	0.337597	0.839	0.766	5.98528e-14
FOS	6.13554e-23	0.347607	0.779	0.649	9.57941e-19
GLUL	3.54907e-24	0.373053	0.478	0.287	5.54117e-20
ABCB11	4.33734e-21	0.412664	0.728	0.609	6.7719e-17
HSPA8	6.27127e-26	0.450707	0.772	0.678	9.79134e-22
FN1	2.45403e-21	0.470468	0.539	0.359	3.83147e-17
HSP90AA1	3.5583e-36	0.517607	0.788	0.632	5.55557e-32
CA2	5.8364e-47	0.634439	0.848	0.685	9.11238e-43
