## Supplemental Table 2 for "Chromatin access regulates the formation of Müller glia-derived progenitor cells in the retina"

### Sheet: file
	p_val	avg_log2FC	pct.saline_MG	pct.DZN+sal_MG	p_val_adj
VAC14	1.84837e-101	-0.740673	0.792	0.965	2.88587e-97
SLC7A5	2.82924e-69	-0.556639	0.566	0.858	4.41729e-65
MACF1	1.6515e-55	-0.492145	0.921	0.971	2.57849e-51
FSTL1	2.78563e-43	-0.464303	0.676	0.868	4.3492e-39
ABLIM3	1.14782e-50	-0.462552	0.676	0.899	1.7921e-46
ZNF425	1.65222e-79	-0.453478	1	1	2.57961e-75
HEYL	9.57626e-59	-0.447907	0.304	0.653	1.49514e-54
AHCYL2	3.48177e-46	-0.441285	0.689	0.887	5.43609e-42
MTSS2	6.40097e-58	-0.440934	0.409	0.751	9.99383e-54
LRIG2	4.47251e-53	-0.430488	0.508	0.82	6.98294e-49
SLC2A1	6.06494e-46	-0.419414	0.676	0.89	9.4692e-42
F3	2.27668e-38	-0.419234	0.458	0.729	3.55457e-34
TNFRSF21	1.39263e-45	-0.419036	0.668	0.895	2.17431e-41
JAM3	1.95687e-40	-0.412811	0.612	0.838	3.05527e-36
NCOR2	2.8527e-46	-0.401497	0.957	0.987	4.45392e-42
HK2	3.83332e-40	-0.384066	0.843	0.95	5.98496e-36
ATP1A1	1.57357e-40	-0.38132	0.692	0.897	2.45682e-36
IGSF11	2.25427e-34	-0.379213	0.745	0.902	3.51959e-30
GLUL	2.82252e-39	-0.379054	0.478	0.772	4.4068e-35
PAX6	1.928e-40	-0.375106	0.7	0.907	3.01018e-36
SPTAN1	2.61405e-37	-0.373721	0.665	0.873	4.08132e-33
CHRDL1	6.97431e-41	-0.364826	0.482	0.766	1.0889e-36
CADM1	8.74154e-40	-0.360449	0.932	0.977	1.36482e-35
CSRP2	1.23387e-37	-0.357698	0.485	0.775	1.92644e-33
IGFBP5	1.59908e-32	-0.357686	0.457	0.718	2.49665e-28
PLEKHM3	1.91342e-34	-0.355676	0.868	0.948	2.98742e-30
RNF216	1.75202e-31	-0.353415	0.795	0.926	2.73544e-27
PAX2	3.42006e-21	-0.352238	0.631	0.81	5.33974e-17
SMARCC1	1.06426e-32	-0.350472	0.754	0.909	1.66163e-28
STK10	1.39055e-33	-0.349541	0.705	0.882	2.17106e-29
SRGAP2	1.75391e-31	-0.342767	0.8	0.924	2.73838e-27
PLEKHA2	7.47771e-39	-0.342757	0.363	0.664	1.16749e-34
FRMD5	2.3388e-29	-0.337554	0.708	0.896	3.65156e-25
PSD2	5.42855e-29	-0.330715	0.727	0.894	8.47559e-25
MSI2	3.27364e-32	-0.330014	0.964	0.986	5.11114e-28
TMED10	1.60353e-30	-0.329431	0.778	0.933	2.50359e-26
BSG	3.35709e-34	-0.329411	0.452	0.714	5.24142e-30
NACC2	8.42854e-29	-0.329288	0.747	0.894	1.31595e-24
ENSGALG00000047105	2.31255e-30	-0.326913	0.675	0.865	3.61059e-26
SLC16A1	2.4065e-32	-0.320273	0.526	0.789	3.75727e-28
ARHGAP26	5.51891e-27	-0.318959	0.91	0.963	8.61667e-23
ARSG	1.92458e-22	-0.316556	0.608	0.81	3.00485e-18
KDR	1.69563e-25	-0.314688	0.701	0.882	2.64739e-21
SF3B3	4.00713e-29	-0.314642	0.602	0.809	6.25634e-25
SOCS3	2.98907e-37	-0.311997	0.436	0.715	4.66683e-33
HDAC4	1.36578e-31	-0.311799	0.948	0.989	2.13239e-27
ERMN	5.29908e-42	-0.311754	0.284	0.587	8.27346e-38
MSI1	2.94981e-25	-0.310624	0.668	0.855	4.60554e-21
LHX9	4.12629e-33	-0.306314	0.442	0.72	6.44237e-29
CCDC50	9.37102e-27	-0.300869	0.625	0.839	1.4631e-22
RALGDS	1.12871e-32	-0.300278	0.4	0.679	1.76226e-28
CDKN1A	1.9777e-44	-0.30017	0.238	0.548	3.08778e-40
ENSGALG00000047857	3.29383e-24	-0.29905	0.852	0.924	5.14266e-20
HCN2	3.03109e-36	-0.298434	0.32	0.594	4.73245e-32
MLPH	1.77174e-28	-0.297296	0.462	0.717	2.76621e-24
PIK3R5	1.707e-25	-0.293027	0.73	0.881	2.66514e-21
OLFML2B	1.20132e-28	-0.292235	0.455	0.708	1.87563e-24
NCAM1	3.25245e-25	-0.290888	0.797	0.907	5.07806e-21
RALY	2.10176e-23	-0.290412	0.83	0.929	3.28147e-19
CPEB4	1.03408e-25	-0.289702	0.615	0.82	1.6145e-21
JCAD	1.14807e-28	-0.289189	0.567	0.808	1.79248e-24
UBB	1.62297e-30	-0.284925	0.503	0.767	2.53395e-26
NRARP	2.32537e-42	-0.284535	0.284	0.601	3.6306e-38
LFNG	2.03273e-26	-0.283357	0.408	0.658	3.1737e-22
PGS1	3.39423e-32	-0.281452	0.483	0.748	5.29941e-28
KCNN3	1.48879e-22	-0.279166	0.526	0.735	2.32445e-18
EXD3	7.56945e-24	-0.278782	0.937	0.975	1.18182e-19
GPM6B	8.23101e-20	-0.278766	0.879	0.954	1.28511e-15
MAP4	1.21602e-22	-0.277686	0.857	0.951	1.89858e-18
H-RAS	6.57067e-20	-0.277465	0.566	0.765	1.02588e-15
ENSGALG00000032073	2.83607e-29	-0.276253	0.459	0.72	4.42795e-25
VIT	1.07261e-24	-0.275934	0.772	0.921	1.67466e-20
GAREM1	7.1143e-22	-0.274079	0.801	0.923	1.11076e-17
ARVCF	6.71821e-24	-0.273549	0.924	0.979	1.04891e-19
NRBP1	2.21849e-22	-0.273388	0.728	0.883	3.46372e-18
RHPN2	1.08613e-22	-0.272661	0.588	0.79	1.69577e-18
FGFRL1	3.29044e-19	-0.27261	0.916	0.967	5.13737e-15
DPYSL2	5.67156e-22	-0.2712	0.739	0.875	8.85501e-18
OAF	4.77903e-32	-0.270063	0.287	0.555	7.4615e-28
RARA	2.29356e-26	-0.267531	0.464	0.701	3.58093e-22
ARNT2	1.47136e-19	-0.267325	0.68	0.873	2.29724e-15
FOXO3	8.08603e-21	-0.265718	0.836	0.934	1.26247e-16
CCDC85C	3.52184e-18	-0.264212	0.9	0.967	5.49866e-14
CRMP1	9.29586e-21	-0.259263	0.72	0.88	1.45136e-16
GPSM1	5.154e-24	-0.258786	0.541	0.765	8.04694e-20
ID4	2.67855e-28	-0.258775	0.437	0.712	4.18202e-24
MXI1	1.44187e-21	-0.256406	0.722	0.872	2.2512e-17
SEMA6D	5.38562e-22	-0.256125	0.879	0.965	8.40857e-18
LOC417113	2.51773e-18	-0.256095	0.58	0.769	3.93092e-14
NAV1	5.05383e-24	-0.253603	0.58	0.805	7.89055e-20
GLI2	1.53203e-18	-0.251861	0.886	0.963	2.39195e-14
ZNF512B	5.04847e-29	-0.250863	0.381	0.651	7.88218e-25
ENSGALG00000046779	4.33062e-22	-0.248851	0.522	0.746	6.7614e-18
SLC44A3	2.39082e-20	-0.248604	0.836	0.928	3.73278e-16
GPR37	6.41351e-20	-0.247953	0.508	0.723	1.00134e-15
ARHGEF12	1.49258e-20	-0.2465	0.66	0.826	2.33037e-16
KDM5B	1.53805e-20	-0.246403	0.524	0.74	2.40135e-16
ZHX3	2.19042e-16	-0.24608	0.696	0.832	3.41991e-12
CKB	5.44654e-21	-0.245715	0.516	0.743	8.50368e-17
OXSR1	2.2382e-17	-0.244763	0.846	0.937	3.4945e-13
CCDC78	3.33033e-22	-0.24307	0.544	0.765	5.19965e-18
COL5A1	1.37272e-20	-0.242882	0.878	0.961	2.14323e-16
PIK3IP1	1.88701e-22	-0.242739	0.468	0.703	2.94619e-18
UTRN	1.33534e-21	-0.242628	0.953	0.988	2.08486e-17
ABI2	2.21059e-16	-0.239452	0.723	0.86	3.45139e-12
ELP4	1.28431e-22	-0.238331	0.941	0.977	2.00519e-18
PIM3	1.58299e-22	-0.237908	0.597	0.81	2.47153e-18
PABPC4	1.93192e-27	-0.236406	0.332	0.588	3.0163e-23
NOTCH1	1.93427e-17	-0.235953	0.668	0.843	3.01997e-13
HLF	6.55435e-19	-0.235685	0.635	0.815	1.02333e-14
PAG1	6.76717e-16	-0.235079	0.865	0.955	1.05656e-11
C7orf50	4.40139e-17	-0.234017	0.83	0.933	6.87189e-13
GAPDH	1.36499e-27	-0.233718	0.326	0.581	2.13116e-23
TUBA3E	1.49965e-25	-0.233497	0.348	0.603	2.3414e-21
UBE2H	7.68086e-19	-0.232109	0.532	0.764	1.19921e-14
DDIT4	1.73806e-22	-0.231901	0.424	0.664	2.71363e-18
SWAP70	3.33996e-19	-0.231867	0.651	0.834	5.21469e-15
LACC1	1.52612e-18	-0.231511	0.684	0.847	2.38274e-14
BCOR	3.39783e-16	-0.229171	0.726	0.866	5.30503e-12
VEGFRKDRL	1.07627e-17	-0.229168	0.88	0.957	1.68037e-13
PRKCH	7.59927e-15	-0.2288	0.842	0.933	1.18647e-10
MIDN	3.67919e-16	-0.228116	0.642	0.822	5.74432e-12
ENSGALG00000011747	3.31159e-20	-0.226977	0.684	0.873	5.17039e-16
PEMT	1.13836e-20	-0.226743	0.467	0.686	1.77732e-16
SLC22A23	1.74483e-11	-0.226075	0.794	0.893	2.72421e-07
CHL1	1.93044e-16	-0.225314	0.78	0.898	3.014e-12
NR6A1	3.55607e-16	-0.224503	0.701	0.861	5.55209e-12
PTMA	1.92025e-19	-0.22286	0.579	0.789	2.99808e-15
ZFP36L1	4.76981e-24	-0.222324	0.324	0.571	7.4471e-20
ARMC5	7.96249e-19	-0.221474	0.5	0.726	1.24318e-14
ZNF385C	7.37063e-26	-0.219808	0.321	0.577	1.15078e-21
PREX2	2.22902e-16	-0.219127	0.877	0.953	3.48017e-12
BMPR1A	5.8941e-15	-0.218688	0.745	0.88	9.20245e-11
EDA	6.83046e-16	-0.218208	0.622	0.785	1.06644e-11
GPR146	2.35586e-15	-0.217943	0.567	0.758	3.67821e-11
BCAT1	2.40012e-16	-0.215904	0.649	0.82	3.7473e-12
SOX2	5.91751e-22	-0.215822	0.43	0.674	9.23901e-18
TNIK	1.14162e-14	-0.213352	0.863	0.952	1.78241e-10
EGR1	1.10332e-18	-0.213291	0.565	0.783	1.72261e-14
VWC2	1.28422e-15	-0.212389	0.728	0.865	2.00505e-11
FAM180A	5.2889e-23	-0.211837	0.356	0.598	8.25756e-19
CSPG5	2.38552e-30	-0.21082	0.257	0.521	3.72452e-26
UBASH3B	8.07614e-15	-0.210556	0.573	0.754	1.26093e-10
PLPP3	2.72765e-15	-0.210314	0.636	0.813	4.25867e-11
RGS3	8.67481e-26	-0.209129	0.303	0.553	1.3544e-21
EML1	4.58598e-13	-0.207943	0.766	0.89	7.16009e-09
NTM	2.14166e-17	-0.207725	0.954	0.979	3.34377e-13
BNIP3L	6.75333e-21	-0.207653	0.42	0.654	1.0544e-16
NEURL1B	1.33978e-11	-0.205798	0.812	0.908	2.0918e-07
COLGALT2	1.56157e-12	-0.205491	0.638	0.789	2.43808e-08
ALS2CL	6.53649e-13	-0.203811	0.648	0.81	1.02054e-08
APP	9.1971e-14	-0.203733	0.89	0.946	1.43594e-09
MPPE1	5.34179e-16	-0.203622	0.516	0.72	8.34014e-12
HIF1A	8.5834e-14	-0.203012	0.668	0.816	1.34013e-09
SPRY2	1.25857e-18	-0.202896	0.436	0.661	1.965e-14
BAIAP2L1	1.85961e-13	-0.202756	0.628	0.785	2.90341e-09
CLIC4	4.55007e-14	-0.200212	0.654	0.807	7.10402e-10
CISH	1.67996e-21	-0.199203	0.399	0.65	2.62292e-17
PRPSAP1	3.73908e-14	-0.199181	0.504	0.683	5.83782e-10
MTOR	1.24937e-16	-0.197418	0.58	0.765	1.95064e-12
TCF25	4.53856e-17	-0.197416	0.434	0.653	7.08606e-13
SPG7	4.16701e-15	-0.19739	0.546	0.737	6.50595e-11
DCX	9.26103e-13	-0.196635	0.667	0.831	1.44593e-08
SLC38A3	2.84803e-22	-0.195459	0.347	0.585	4.44663e-18
PPME1	1.69579e-14	-0.195271	0.463	0.665	2.64764e-10
FSCN1	5.73809e-25	-0.194816	0.225	0.456	8.95889e-21
NAXD	1.39864e-14	-0.194294	0.6	0.788	2.1837e-10
NUCB2	5.3337e-14	-0.194105	0.548	0.747	8.3275e-10
SPATS2L	3.16695e-14	-0.193977	0.593	0.782	4.94456e-10
LOC419584	2.72769e-17	-0.193332	0.463	0.694	4.25874e-13
H2B-I	1.70635e-24	-0.193116	0.271	0.517	2.66412e-20
DIP2B	1.99465e-13	-0.192977	0.654	0.824	3.11425e-09
TLE3	1.3106e-18	-0.192503	0.541	0.752	2.04623e-14
TIMP2	1.43594e-18	-0.191567	0.395	0.634	2.24193e-14
RERE	5.19172e-11	-0.190336	0.842	0.924	8.10583e-07
CDON	6.8654e-19	-0.189782	0.444	0.672	1.07189e-14
IRF2BP2	3.60887e-17	-0.189597	0.454	0.673	5.63453e-13
NDEL1	3.64376e-11	-0.189026	0.773	0.89	5.68901e-07
GNAI3	7.15129e-16	-0.188645	0.528	0.727	1.11653e-11
ARHGAP39	2.31357e-13	-0.187883	0.593	0.772	3.61218e-09
STRN	6.14942e-13	-0.18759	0.562	0.745	9.60109e-09
LPP	9.1155e-12	-0.187196	0.944	0.975	1.4232e-07
SEPTIN8	4.13962e-14	-0.186648	0.571	0.764	6.46319e-10
KIRREL1	6.32551e-17	-0.186618	0.411	0.619	9.87602e-13
PHOSPHO1	3.1634e-20	-0.186358	0.34	0.561	4.93902e-16
CORO7	2.31112e-12	-0.185928	0.644	0.822	3.60835e-08
H2B-I	7.78277e-21	-0.185831	0.38	0.632	1.21512e-16
PPM1G	3.54117e-18	-0.185666	0.372	0.604	5.52883e-14
SH3BGRL	1.23623e-14	-0.185395	0.479	0.677	1.93013e-10
ASPA	1.67801e-23	-0.185148	0.312	0.564	2.61988e-19
LGALSL	1.51918e-17	-0.185148	0.388	0.607	2.3719e-13
IP6K2	9.40106e-15	-0.183487	0.556	0.751	1.46779e-10
SLC16A6	1.29344e-18	-0.183351	0.245	0.438	2.01944e-14
NFIX	6.0995e-19	-0.183243	0.463	0.692	9.52315e-15
PRDX1	1.81449e-13	-0.182642	0.549	0.74	2.83296e-09
C1orf115	6.67889e-23	-0.182344	0.276	0.513	1.04277e-18
PDE7A	4.95485e-15	-0.181777	0.64	0.836	7.736e-11
SIX3	7.76781e-16	-0.181735	0.42	0.633	1.21279e-11
ZBTB18	1.74404e-19	-0.181484	0.386	0.621	2.72297e-15
ENSGALG00000053884	1.81119e-21	-0.181394	0.314	0.555	2.82781e-17
ASPSCR1	1.53573e-15	-0.181203	0.516	0.713	2.39773e-11
CIART	1.11002e-21	-0.18081	0.311	0.553	1.73307e-17
PADI2	1.15908e-19	-0.180196	0.342	0.568	1.80967e-15
GAS8	3.63266e-18	-0.179968	0.371	0.595	5.67168e-14
ENPP6	1.48308e-17	-0.179704	0.389	0.61	2.31554e-13
PCBP2	2.28286e-10	-0.179458	0.901	0.955	3.56423e-06
AKR1A1	1.15491e-16	-0.179334	0.357	0.572	1.80316e-12
RBM3	2.7262e-18	-0.179135	0.412	0.638	4.25642e-14
PTCH2	9.0463e-16	-0.178495	0.424	0.625	1.4124e-11
DIO2	3.60383e-17	-0.176819	0.451	0.678	5.62666e-13
SNTB1	3.73125e-10	-0.175598	0.874	0.947	5.8256e-06
NINJ1	6.2614e-15	-0.17556	0.412	0.607	9.77592e-11
ENSGALG00000041408	2.30395e-15	-0.174406	0.5	0.721	3.59715e-11
SLC12A9	6.02402e-19	-0.174223	0.299	0.52	9.4053e-15
RARB	1.23511e-10	-0.174199	0.93	0.969	1.92838e-06
MNT	2.9155e-10	-0.17308	0.665	0.811	4.55196e-06
RDH12	1.4539e-17	-0.17235	0.368	0.581	2.26998e-13
TSC22D1	2.52317e-18	-0.171709	0.381	0.602	3.93943e-14
UTS2B	2.44111e-22	-0.170793	0.191	0.39	3.81131e-18
NDRG4	8.50619e-13	-0.170147	0.463	0.664	1.32807e-08
LOC107051050	5.80668e-18	-0.170125	0.475	0.72	9.06597e-14
DENND2D	2.3514e-17	-0.169903	0.382	0.602	3.67125e-13
HS1BP3	2.88233e-12	-0.16961	0.645	0.822	4.50018e-08
ALDOC	1.0163e-21	-0.169426	0.256	0.483	1.58674e-17
CTNNA1	1.71584e-09	-0.167923	0.817	0.905	2.67894e-05
FOS	1.82689e-12	-0.167558	0.779	0.902	2.85232e-08
MPZL1	8.3009e-23	-0.167414	0.215	0.438	1.29602e-18
VSX2	2.63524e-13	-0.166781	0.415	0.598	4.1144e-09
NKAIN4	2.12901e-11	-0.166033	0.572	0.752	3.32402e-07
SGIP1	1.24123e-14	-0.165902	0.452	0.671	1.93793e-10
ALPK1	4.66227e-17	-0.165798	0.396	0.615	7.2792e-13
FRMD4B	7.41372e-11	-0.165673	0.702	0.846	1.1575e-06
PKLR	1.71325e-12	-0.165255	0.599	0.778	2.67489e-08
JUN	5.21671e-13	-0.164625	0.547	0.731	8.14485e-09
APH1A	1.59146e-21	-0.164508	0.259	0.484	2.48475e-17
GAB3	3.75513e-13	-0.164412	0.548	0.739	5.86289e-09
FLOT1	2.34479e-11	-0.164112	0.622	0.8	3.66093e-07
LOC425001	8.4928e-13	-0.163791	0.638	0.811	1.32598e-08
NARS2	3.03374e-12	-0.16371	0.473	0.662	4.73658e-08
GPSM2	8.55056e-12	-0.163625	0.649	0.82	1.335e-07
HSPB2	4.3931e-12	-0.163396	0.595	0.763	6.85895e-08
SLC13A5	2.92368e-14	-0.16285	0.405	0.617	4.56474e-10
HIST1H2B5	2.44439e-25	-0.162827	0.177	0.396	3.81643e-21
BICDL1	1.34992e-12	-0.162773	0.571	0.763	2.10763e-08
YWHAQ	3.52961e-11	-0.162545	0.524	0.708	5.51078e-07
VPS45	1.61358e-14	-0.162369	0.45	0.661	2.51928e-10
H2A-VIII.4	4.54266e-17	-0.161794	0.333	0.553	7.09245e-13
H2A-VIII.1	1.47566e-12	-0.160975	0.542	0.725	2.30395e-08
GNAI2	6.53183e-17	-0.160892	0.36	0.579	1.01981e-12
MAP4K4	3.5233e-10	-0.160758	0.815	0.932	5.50093e-06
ARID5A	9.41127e-15	-0.160625	0.429	0.638	1.46938e-10
PCDH19	8.69461e-12	-0.160195	0.611	0.784	1.35749e-07
ZNF609	1.04218e-10	-0.159528	0.641	0.802	1.62716e-06
PIK3C2G	7.24204e-10	-0.158971	0.772	0.887	1.1307e-05
DPYSL4	2.35691e-14	-0.158965	0.478	0.674	3.67984e-10
KIAA1671	3.22574e-12	-0.158159	0.542	0.728	5.03634e-08
CTNND1	2.70713e-09	-0.158133	0.518	0.67	4.22665e-05
PLS3	2.63795e-11	-0.1579	0.63	0.796	4.11863e-07
GOLIM4	2.18053e-14	-0.157715	0.554	0.765	3.40446e-10
ENSGALG00000004793	2.6393e-16	-0.157668	0.38	0.602	4.12074e-12
ILDR2	1.14499e-12	-0.157216	0.459	0.652	1.78768e-08
RABGGTA	6.51435e-14	-0.157115	0.598	0.782	1.01709e-09
ELL	1.68201e-11	-0.157075	0.544	0.732	2.62613e-07
DOK5	1.51343e-10	-0.155887	0.575	0.733	2.36292e-06
HUNK	2.37989e-08	-0.1558	0.734	0.864	0.000371572
LOC419390	3.26299e-17	-0.155519	0.242	0.442	5.0945e-13
HIST1H2B8	8.26524e-17	-0.155382	0.365	0.577	1.29045e-12
AAK1	6.97578e-12	-0.155166	0.547	0.734	1.08913e-07
TUBA1A	1.96391e-16	-0.155055	0.325	0.538	3.06625e-12
H3-I	4.6777e-12	-0.154854	0.543	0.722	7.30329e-08
TMEFF2	1.31862e-09	-0.154652	0.775	0.87	2.05876e-05
UBB	5.28279e-15	-0.154419	0.387	0.595	8.24802e-11
ENSGALG00000054251	5.66391e-15	-0.154419	0.452	0.667	8.84306e-11
ZNF185L	5.84348e-12	-0.153936	0.442	0.632	9.12343e-08
H2A-VIII.6	3.38629e-19	-0.153882	0.309	0.544	5.28701e-15
C9H21orf2	2.16516e-15	-0.153478	0.396	0.618	3.38046e-11
MAB21L1	1.62924e-14	-0.153231	0.374	0.571	2.54374e-10
EPHB2	1.68508e-11	-0.153109	0.681	0.836	2.63091e-07
PPM1J	2.61503e-19	-0.153066	0.237	0.45	4.08285e-15
CUBN	5.158e-08	-0.152436	0.925	0.975	0.000805318
CA2	1.47898e-07	-0.152372	0.848	0.936	0.00230913
DCAF4	9.1619e-17	-0.152056	0.342	0.566	1.43045e-12
TSEN15	8.13525e-14	-0.151718	0.368	0.563	1.27016e-09
TOX2	2.25581e-09	-0.151631	0.748	0.864	3.52199e-05
PIK3C2A	5.87301e-09	-0.150696	0.735	0.852	9.16953e-05
CERS1	7.59308e-15	-0.150147	0.385	0.595	1.18551e-10
SOX9	7.32657e-17	-0.14986	0.279	0.486	1.1439e-12
VPS26C	1.13451e-16	-0.149827	0.467	0.716	1.77131e-12
KTN1	1.86354e-08	-0.149608	0.644	0.773	0.000290955
LOC107050163	2.33607e-13	-0.148813	0.494	0.698	3.64731e-09
IMPA2	1.59997e-16	-0.148689	0.312	0.517	2.49804e-12
COL9A3	1.06206e-12	-0.148605	0.38	0.573	1.6582e-08
TUBB	1.45449e-14	-0.148554	0.382	0.597	2.27089e-10
ABCD2	1.0572e-11	-0.148368	0.532	0.705	1.6506e-07
LRIF1	3.25863e-18	-0.148196	0.228	0.427	5.08769e-14
SEC16A	7.16275e-16	-0.147885	0.39	0.62	1.11832e-11
DACH1	1.67607e-09	-0.147799	0.969	0.983	2.61685e-05
SORCS1	6.99691e-10	-0.147418	0.919	0.966	1.09243e-05
LRRFIP1	7.66875e-09	-0.147132	0.774	0.873	0.000119732
VGLL4	2.17055e-09	-0.147127	0.868	0.949	3.38888e-05
C1QTNF12	1.78436e-15	-0.146829	0.324	0.528	2.78592e-11
DNAJB1	3.09531e-12	-0.146768	0.493	0.688	4.83271e-08
C6H10ORF90	1.00549e-11	-0.146603	0.594	0.779	1.56988e-07
REEP2	2.03337e-16	-0.146351	0.384	0.604	3.1747e-12
LIMK2	8.67388e-09	-0.146348	0.692	0.828	0.000135425
GADD45B	1.69666e-14	-0.146087	0.433	0.636	2.64899e-10
ZFP36L2	4.85402e-15	-0.145889	0.377	0.582	7.57858e-11
HAP1	2.51283e-14	-0.145875	0.255	0.426	3.92328e-10
XAF1	1.73987e-14	-0.145844	0.332	0.529	2.71646e-10
NFIC	4.56662e-11	-0.145353	0.635	0.807	7.12986e-07
STK35	1.08029e-14	-0.145122	0.374	0.575	1.68666e-10
SAE1	1.28056e-15	-0.144845	0.431	0.647	1.99934e-11
MAP7	4.05503e-08	-0.144353	0.828	0.925	0.000633112
CALCR	2.02541e-08	-0.143929	0.783	0.889	0.000316228
WASL	1.06398e-09	-0.143455	0.598	0.77	1.66119e-05
CRB2	4.9107e-08	-0.143451	0.731	0.863	0.000766708
PTPRJ	3.85354e-09	-0.143141	0.607	0.767	6.01653e-05
SEC62	1.36146e-10	-0.142911	0.43	0.603	2.12565e-06
PRKCA	4.38075e-08	-0.142758	0.78	0.89	0.000683966
INTS6L	1.3023e-11	-0.142539	0.429	0.623	2.03327e-07
EDC3	1.90075e-11	-0.142468	0.496	0.68	2.96763e-07
MTSS1	2.33928e-07	-0.142321	0.823	0.91	0.00365233
ACTN4	1.20444e-07	-0.141819	0.73	0.844	0.0018805
GFAP	9.80906e-15	-0.141759	0.305	0.5	1.53149e-10
CROT	1.16882e-14	-0.141626	0.338	0.536	1.82488e-10
PIK3C2B	1.30904e-12	-0.140955	0.484	0.686	2.0438e-08
RAD51B	5.37322e-08	-0.140905	0.97	0.983	0.00083892
PALM	7.82595e-14	-0.140857	0.324	0.517	1.22187e-09
MAP1S	5.66511e-12	-0.140845	0.46	0.645	8.84493e-08
ESYT3	3.18081e-10	-0.14074	0.348	0.517	4.96619e-06
TRDMT1	1.29572e-09	-0.140732	0.576	0.754	2.023e-05
COPA	2.16338e-09	-0.140406	0.756	0.86	3.37769e-05
CLNS1A	1.20998e-13	-0.1402	0.4	0.612	1.88915e-09
TA3	1.377e-10	-0.14013	0.602	0.775	2.14992e-06
ST6GAL2	5.42534e-09	-0.139376	0.606	0.76	8.47059e-05
SYNE3	3.12449e-11	-0.139106	0.508	0.706	4.87827e-07
BF1	1.21147e-11	-0.138997	0.59	0.775	1.89146e-07
MFSD13A	3.80669e-14	-0.138663	0.348	0.551	5.94339e-10
ENSGALG00000012544	1.40296e-16	-0.138478	0.246	0.441	2.19044e-12
SKI	8.53236e-09	-0.138415	0.892	0.934	0.000133216
ASH1L	2.59822e-10	-0.138045	0.568	0.738	4.05661e-06
ENSGALG00000030563	1.08271e-19	-0.137606	0.228	0.438	1.69043e-15
ARMH3	2.96263e-08	-0.13715	0.715	0.834	0.000462555
DESI2	6.60834e-14	-0.136292	0.354	0.552	1.03176e-09
ENSGALG00000021611	4.55303e-11	-0.135253	0.396	0.578	7.10864e-07
ATF6	2.49776e-08	-0.135102	0.744	0.872	0.000389976
LRRC8C	7.48139e-11	-0.134912	0.507	0.699	1.16807e-06
HS3ST3A1	1.61017e-08	-0.134447	0.486	0.647	0.000251396
OLFM2	3.77451e-15	-0.134424	0.352	0.57	5.89315e-11
ENSGALG00000054999	8.41583e-16	-0.1343	0.353	0.568	1.31396e-11
RXRG	4.26246e-14	-0.134275	0.432	0.633	6.65498e-10
SNTN	2.97489e-20	-0.134175	0.191	0.395	4.64469e-16
RGL1	2.93902e-07	-0.13414	0.782	0.881	0.00458869
KLHL3	1.3779e-08	-0.13374	0.493	0.666	0.000215132
EGLN1	7.39136e-10	-0.133497	0.471	0.65	1.15401e-05
PTPRS	4.35258e-09	-0.133412	0.74	0.872	6.79569e-05
ZEB2	7.50528e-09	-0.133332	0.82	0.917	0.00011718
ATPAF1	1.00846e-19	-0.133066	0.238	0.461	1.57451e-15
SHC1	4.73611e-22	-0.132834	0.155	0.35	7.39448e-18
ENSGALG00000054877	3.54805e-08	-0.132817	0.753	0.873	0.000553957
SDHB	9.45306e-17	-0.132791	0.208	0.395	1.47591e-12
GPT2	1.15152e-11	-0.132509	0.519	0.73	1.79786e-07
THADA	4.18579e-08	-0.1324	0.772	0.879	0.000653527
PABPC1	1.19928e-08	-0.132333	0.499	0.657	0.000187244
SHF	5.67941e-13	-0.132321	0.371	0.568	8.86726e-09
MMD	4.88704e-11	-0.132257	0.413	0.599	7.63013e-07
LDLRAD3	1.25195e-08	-0.132245	0.766	0.89	0.000195466
LNX1	6.58904e-09	-0.131907	0.652	0.825	0.000102875
H2A-VIII.5	3.03281e-19	-0.131871	0.243	0.459	4.73513e-15
RAB18	5.38979e-11	-0.131774	0.428	0.617	8.41509e-07
OFD1	2.43185e-09	-0.131231	0.476	0.651	3.79685e-05
KCTD20	2.2763e-10	-0.131208	0.5	0.675	3.55398e-06
SLC35G2	1.83971e-12	-0.131019	0.418	0.618	2.87233e-08
KLF11	2.65295e-10	-0.130922	0.486	0.664	4.14205e-06
IRX6	1.04084e-16	-0.130844	0.232	0.417	1.62507e-12
SLC6A6	1.37522e-08	-0.130687	0.736	0.866	0.000214713
RGS3	1.4419e-10	-0.130572	0.497	0.69	2.25125e-06
TACC1	5.30938e-10	-0.130488	0.462	0.646	8.28954e-06
DDX3X	7.57734e-12	-0.130458	0.56	0.763	1.18305e-07
CASKIN2	6.93108e-12	-0.13029	0.366	0.563	1.08215e-07
INPP5B	1.19583e-13	-0.130053	0.309	0.504	1.86704e-09
BCL2L1	1.58717e-07	-0.130036	0.584	0.737	0.00247805
COX20	8.52034e-13	-0.129885	0.403	0.614	1.33028e-08
PITPNM2	7.97282e-09	-0.129797	0.6	0.771	0.00012448
BTG1	1.02399e-10	-0.129685	0.507	0.691	1.59875e-06
HEXIM1	1.06362e-16	-0.129467	0.327	0.541	1.66063e-12
NECTIN3	1.1132e-07	-0.129007	0.619	0.769	0.00173804
FAM222A	4.21521e-15	-0.128675	0.348	0.558	6.5812e-11
ARHGEF17	2.09567e-06	-0.128591	0.929	0.959	0.0327196
SOGA3	1.56904e-11	-0.12857	0.496	0.698	2.44975e-07
GPR37L1	3.94821e-19	-0.12849	0.174	0.362	6.16434e-15
CRYAB	4.08035e-15	-0.12843	0.281	0.475	6.37065e-11
RASD1	5.32718e-18	-0.127783	0.153	0.321	8.31732e-14
EPN2	5.25911e-09	-0.127709	0.492	0.648	8.21104e-05
FERMT2	3.05886e-10	-0.127483	0.609	0.77	4.77579e-06
AMOT	3.69269e-10	-0.127196	0.422	0.597	5.7654e-06
MAPKAPK3	2.24982e-10	-0.126947	0.512	0.7	3.51264e-06
LOC101748744	6.49721e-16	-0.126472	0.209	0.383	1.01441e-11
ENSGALG00000046904	1.13681e-17	-0.126267	0.273	0.497	1.77491e-13
RBM10	1.66234e-11	-0.126033	0.413	0.602	2.59542e-07
NFIA	7.84689e-07	-0.125967	0.951	0.977	0.0122514
PIK3R3	1.17038e-08	-0.12579	0.611	0.777	0.000182731
CAPN7	1.04909e-09	-0.125708	0.493	0.668	1.63794e-05
CTDSPL	1.01643e-07	-0.125704	0.685	0.815	0.00158695
KHDRBS1	3.84841e-13	-0.125501	0.398	0.602	6.00853e-09
IFITM3	5.16358e-16	-0.125491	0.28	0.483	8.06189e-12
SLC16A3	1.46313e-11	-0.125358	0.423	0.615	2.28438e-07
DLG3	3.33502e-07	-0.125075	0.804	0.906	0.00520697
PBX4	5.20521e-19	-0.124963	0.267	0.486	8.1269e-15
PLXDC2	4.88682e-07	-0.12488	0.868	0.939	0.0076298
ACTB	4.34226e-13	-0.124771	0.472	0.685	6.77957e-09
CCDC173L	2.86173e-14	-0.124765	0.327	0.533	4.46801e-10
MAP2K6	1.35079e-11	-0.124621	0.43	0.617	2.10899e-07
ITCH	5.86394e-13	-0.124602	0.321	0.5	9.15537e-09
TRIM9	1.36214e-10	-0.124412	0.468	0.655	2.12671e-06
KALRN	7.34035e-07	-0.124374	0.979	0.989	0.0114605
SLC7A3	5.2736e-11	-0.124326	0.532	0.72	8.23368e-07
ENSGALG00000003164	2.05433e-08	-0.124252	0.519	0.677	0.000320742
FGF1	1.08184e-11	-0.124146	0.372	0.548	1.68907e-07
RHPN1	2.79214e-10	-0.123939	0.468	0.646	4.35937e-06
INPP5K	2.06918e-15	-0.123878	0.283	0.482	3.23062e-11
C4orf50	9.82973e-13	-0.123504	0.395	0.596	1.53472e-08
CDH1	9.21503e-17	-0.123478	0.304	0.524	1.43874e-12
KBTBD2	2.42724e-10	-0.123228	0.538	0.729	3.78964e-06
FOXO6	1.45978e-10	-0.123018	0.485	0.667	2.27915e-06
BAG3	5.43932e-08	-0.122891	0.553	0.726	0.000849242
HN1	2.63608e-10	-0.122754	0.469	0.655	4.11571e-06
FABP7	9.57695e-16	-0.122609	0.244	0.429	1.49525e-11
ZFYVE21	2.74087e-11	-0.122583	0.511	0.708	4.27932e-07
SVBP	6.31527e-15	-0.12245	0.23	0.409	9.86003e-11
ADGRG1	1.43782e-10	-0.122396	0.303	0.459	2.24486e-06
PRKCD	6.5722e-09	-0.122217	0.628	0.799	0.000102612
KANSL3	9.86962e-09	-0.122186	0.644	0.812	0.000154094
BMPR2	1.26472e-07	-0.12209	0.718	0.851	0.00197461
STK17B	2.68084e-12	-0.122088	0.404	0.609	4.1856e-08
CARTL	2.30541e-13	-0.122066	0.326	0.517	3.59944e-09
SIX6	3.12776e-16	-0.121614	0.278	0.486	4.88337e-12
ING1	6.06192e-08	-0.12138	0.63	0.794	0.000946448
CEPT1	8.6138e-12	-0.121338	0.353	0.54	1.34487e-07
ADAM9	6.69893e-15	-0.121336	0.289	0.488	1.0459e-10
TPX2	1.44933e-09	-0.121332	0.436	0.615	2.26284e-05
C11H16ORF87	1.62785e-08	-0.121313	0.716	0.866	0.000254156
LDHB	4.58504e-14	-0.121271	0.239	0.415	7.15862e-10
NIPSNAP1	4.34586e-09	-0.121266	0.409	0.577	6.78519e-05
RC3H1	5.59404e-10	-0.121145	0.413	0.591	8.73397e-06
ENSGALG00000051302	3.60805e-16	-0.121036	0.263	0.464	5.63326e-12
ENSGALG00000050213	1.06552e-12	-0.120703	0.374	0.577	1.66359e-08
CLRN1	2.02599e-15	-0.120517	0.203	0.375	3.16318e-11
LOC107049542	1.10816e-13	-0.120448	0.29	0.469	1.73016e-09
DRAM2	2.88936e-11	-0.120317	0.322	0.494	4.51116e-07
S1PR1	3.44111e-12	-0.120247	0.33	0.527	5.3726e-08
NRIP1	1.28987e-07	-0.120062	0.652	0.83	0.00201387
STXBP4	1.44488e-08	-0.119978	0.578	0.751	0.000225588
BRD3	4.51196e-09	-0.119775	0.473	0.635	7.04452e-05
FYN	9.89278e-08	-0.119738	0.692	0.85	0.00154456
ENSGALG00000051152	9.09025e-14	-0.119359	0.235	0.405	1.41926e-09
ENSGALG00000047293	3.37737e-13	-0.119354	0.284	0.467	5.27309e-09
RAB11FIP4	1.4322e-06	-0.119088	0.772	0.868	0.022361
PIAS1	7.22484e-07	-0.118869	0.651	0.797	0.0112801
NFASC	6.49676e-09	-0.118743	0.53	0.695	0.000101434
EIF4A2	1.14334e-12	-0.118654	0.363	0.568	1.78509e-08
SIPA1L1	1.36277e-10	-0.118514	0.452	0.638	2.12769e-06
ENSGALG00000003595	4.02194e-10	-0.118467	0.425	0.612	6.27946e-06
CNP1	5.56473e-19	-0.118364	0.181	0.37	8.68822e-15
GPI	4.26386e-11	-0.118221	0.439	0.626	6.65717e-07
LRRTM2	2.8861e-13	-0.118124	0.255	0.422	4.50607e-09
CHRNA3	9.9253e-18	-0.117601	0.19	0.376	1.54964e-13
PANK4	7.61945e-14	-0.117231	0.37	0.583	1.18962e-09
FBN1	1.25599e-06	-0.117014	0.889	0.943	0.0196098
PADI1	9.22365e-15	-0.116729	0.268	0.462	1.44009e-10
MAP2K3	1.74478e-10	-0.116423	0.423	0.613	2.72412e-06
ZMYND12	5.8694e-11	-0.115995	0.487	0.678	9.1639e-07
VAX1	1.31534e-20	-0.115985	0.089	0.243	2.05363e-16
LOC107050985	1.79218e-10	-0.115869	0.469	0.666	2.79813e-06
LASP1	1.48102e-10	-0.115733	0.506	0.703	2.31232e-06
ATP6V0A1	9.93891e-10	-0.115539	0.459	0.631	1.55176e-05
ZNF644	1.96751e-09	-0.115487	0.495	0.677	3.07188e-05
NFKBIB	2.12352e-11	-0.115412	0.481	0.674	3.31545e-07
DNAH3	3.90829e-10	-0.114787	0.396	0.57	6.10201e-06
RHOB	3.09988e-11	-0.114747	0.353	0.536	4.83985e-07
EFNB1	7.95298e-08	-0.114468	0.648	0.792	0.0012417
ASCC1	3.53186e-08	-0.114256	0.541	0.717	0.00055143
ABHD11	9.75093e-14	-0.114058	0.26	0.445	1.52241e-09
WIPI1	2.97361e-11	-0.113988	0.376	0.563	4.64269e-07
ACBD7	1.0464e-10	-0.113853	0.374	0.551	1.63374e-06
MYT1	4.49726e-13	-0.113849	0.317	0.512	7.02157e-09
IRF2BPL	1.6531e-08	-0.113643	0.465	0.616	0.000258099
PMM1	1.38175e-11	-0.113555	0.262	0.424	2.15733e-07
MPC1L	8.45586e-09	-0.113351	0.418	0.585	0.000132021
PFKP	3.8223e-09	-0.113229	0.534	0.718	5.96775e-05
AGBL5	2.44065e-16	-0.112902	0.221	0.415	3.81059e-12
CLMN	1.08128e-08	-0.1129	0.546	0.711	0.00016882
TRMT61A	1.92746e-10	-0.112779	0.485	0.68	3.00934e-06
DPF1	2.47872e-10	-0.112308	0.389	0.567	3.87003e-06
GLUD1	1.31272e-07	-0.112307	0.659	0.799	0.00204955
TMEM198	4.13536e-10	-0.11213	0.36	0.545	6.45654e-06
H3-IX	1.6317e-12	-0.111932	0.28	0.457	2.54757e-08
TNS4	1.83496e-15	-0.111756	0.203	0.379	2.86493e-11
ENSGALG00000053315	5.87724e-13	-0.111541	0.278	0.458	9.17613e-09
HES1	1.66279e-11	-0.111225	0.354	0.544	2.59611e-07
EDF1	6.68e-11	-0.111088	0.345	0.51	1.04295e-06
LMBR1L	1.18115e-10	-0.111027	0.305	0.472	1.84413e-06
PISD	5.09912e-07	-0.110845	0.495	0.645	0.00796125
TMEM60	5.88923e-10	-0.110843	0.371	0.566	9.19485e-06
MAGI1	4.52178e-07	-0.110612	0.943	0.974	0.00705985
DDX59	2.72395e-06	-0.110334	0.554	0.69	0.0425291
RAB11A	7.30409e-11	-0.110067	0.401	0.593	1.14039e-06
METTL27	1.52029e-14	-0.109794	0.235	0.42	2.37362e-10
CSNK1A1	4.52925e-07	-0.109441	0.508	0.667	0.00707152
ASS1	3.31193e-13	-0.109366	0.287	0.472	5.17091e-09
PLEKHB1	1.00463e-12	-0.109274	0.293	0.475	1.56853e-08
CENPX	6.59176e-13	-0.109213	0.196	0.355	1.02917e-08
HNRNPA1	1.9519e-09	-0.108905	0.406	0.586	3.0475e-05
VTN	3.56571e-09	-0.108885	0.439	0.62	5.56714e-05
ENSGALG00000034504	6.8226e-13	-0.108583	0.33	0.524	1.06521e-08
WASF3L	5.68702e-14	-0.108562	0.159	0.31	8.87915e-10
RILPL1	1.24344e-08	-0.108524	0.442	0.613	0.000194138
ENSGALG00000000645	1.5859e-09	-0.108439	0.323	0.489	2.47606e-05
PTMS	1.20249e-11	-0.108392	0.368	0.561	1.87745e-07
NOL4L	1.39047e-07	-0.10838	0.531	0.686	0.00217094
TTLL11	2.68043e-07	-0.108272	0.461	0.632	0.00418495
PRCC	3.40156e-09	-0.107988	0.427	0.599	5.31085e-05
DNAJC7	9.18866e-10	-0.107913	0.463	0.641	1.43463e-05
HDGF	2.13567e-10	-0.107498	0.329	0.51	3.33442e-06
ZBTB46	1.1184e-09	-0.107498	0.417	0.59	1.74616e-05
LRP1	7.02094e-07	-0.107333	0.746	0.867	0.0109618
LOC107049937	2.81064e-09	-0.107187	0.508	0.7	4.38825e-05
SPECC1	4.83316e-08	-0.107111	0.51	0.687	0.000754601
WRB	6.93781e-10	-0.107044	0.418	0.601	1.0832e-05
ARHGDIA	3.01291e-17	-0.107019	0.165	0.34	4.70405e-13
TRIM27.2	3.43806e-08	-0.106888	0.637	0.791	0.000536785
HNRNPUL1	7.65653e-11	-0.106887	0.428	0.626	1.19541e-06
STON2	2.17282e-06	-0.106849	0.66	0.8	0.0339243
BRD4	1.19177e-09	-0.106652	0.461	0.639	1.8607e-05
HES4	3.73121e-11	-0.106606	0.371	0.554	5.82554e-07
OSBPL7	2.35183e-12	-0.106529	0.287	0.474	3.67192e-08
HSPA5	1.30995e-12	-0.106429	0.387	0.597	2.04522e-08
PTP4A2	1.3532e-09	-0.10623	0.39	0.551	2.11275e-05
FRMD4A	7.42291e-10	-0.106132	0.387	0.578	1.15894e-05
LONRF3	4.62466e-11	-0.106001	0.329	0.513	7.22048e-07
BHLHE40	9.05335e-11	-0.105813	0.336	0.51	1.4135e-06
FCHO1	1.70186e-07	-0.105753	0.543	0.703	0.00265711
XPNPEP1	2.09522e-11	-0.105655	0.36	0.543	3.27127e-07
ZNF410	1.65094e-08	-0.105508	0.481	0.652	0.000257762
DMA	2.79369e-12	-0.105375	0.305	0.492	4.36179e-08
EIF2B3	5.14793e-07	-0.105189	0.713	0.842	0.00803746
ARMH1	1.57136e-08	-0.105055	0.46	0.645	0.000245336
HIST1H3H	1.29424e-14	-0.105006	0.236	0.422	2.0207e-10
CFAP52	3.17676e-06	-0.104815	0.444	0.584	0.0495987
PCYOX1	5.28497e-13	-0.104785	0.327	0.529	8.25142e-09
CCDC12	2.92692e-08	-0.104385	0.475	0.64	0.000456979
MVB12B	5.56575e-08	-0.104325	0.57	0.72	0.00086898
ANGPT4	4.66919e-14	-0.104316	0.194	0.358	7.29001e-10
HSD17B14	7.93284e-10	-0.104303	0.412	0.598	1.23855e-05
VSTM2B	1.74866e-14	-0.104191	0.207	0.378	2.73018e-10
FKBP8	8.41972e-16	-0.104147	0.242	0.437	1.31457e-11
DLL1	3.6559e-10	-0.104132	0.421	0.615	5.70795e-06
H3F3B	8.77246e-10	-0.104104	0.408	0.594	1.36964e-05
FBXO47	1.56276e-14	-0.104081	0.205	0.38	2.43994e-10
CAPZB	9.06454e-07	-0.104049	0.588	0.736	0.0141525
TSC22D4	1.70636e-11	-0.104044	0.3	0.478	2.66414e-07
TMEM106C	1.20203e-10	-0.103964	0.409	0.6	1.87673e-06
GYG1	4.78491e-12	-0.103867	0.301	0.485	7.47068e-08
HPRT1	1.6722e-11	-0.1038	0.345	0.518	2.61081e-07
MEIS1	2.38306e-06	-0.103721	0.74	0.88	0.0372067
LRRC45	3.68265e-11	-0.103669	0.213	0.364	5.74971e-07
KLHL25	3.0474e-09	-0.103529	0.374	0.544	4.7579e-05
PRODH	2.62789e-09	-0.103249	0.317	0.479	4.10293e-05
RPP38	2.32315e-10	-0.102721	0.375	0.556	3.62714e-06
BG8	2.4349e-11	-0.102677	0.432	0.636	3.80161e-07
WWP2	6.59757e-09	-0.102601	0.435	0.618	0.000103008
PLCL2	1.6739e-07	-0.102365	0.686	0.831	0.00261346
NF2	9.33193e-10	-0.102306	0.472	0.668	1.45699e-05
ENSGALG00000016971	2.65865e-08	-0.102289	0.506	0.668	0.000415094
INSIG1	1.50847e-10	-0.102271	0.364	0.549	2.35517e-06
IER5	8.46632e-16	-0.102197	0.204	0.391	1.32185e-11
BTBD6	6.7143e-15	-0.102157	0.276	0.471	1.0483e-10
TANGO6	1.59104e-08	-0.102147	0.469	0.646	0.000248409
KAT2A	9.19899e-14	-0.101996	0.235	0.416	1.43624e-09
ULK1	1.01489e-06	-0.101951	0.594	0.754	0.0158455
HMGN1	4.34013e-09	-0.101749	0.404	0.583	6.77625e-05
YEATS4	4.13404e-12	-0.101661	0.229	0.389	6.45447e-08
FLVCR2	1.17934e-07	-0.101564	0.428	0.58	0.00184131
DCAKD	1.90787e-11	-0.101529	0.387	0.591	2.97876e-07
C7H2ORF69	3.28472e-13	-0.101505	0.23	0.402	5.12844e-09
TNS1	1.88985e-06	-0.1015	0.514	0.661	0.0295063
H2B-I	2.91734e-13	-0.101484	0.332	0.532	4.55485e-09
H2A-VIII.3	1.22829e-13	-0.101452	0.298	0.486	1.91773e-09
ENSGALG00000047491	3.17187e-07	-0.101382	0.541	0.71	0.00495224
SHISA2	1.20317e-15	-0.101307	0.212	0.398	1.8785e-11
GNB1L	2.68364e-08	-0.101261	0.578	0.755	0.000418996
TUBB2B	7.71662e-13	-0.101078	0.243	0.415	1.2048e-08
NCBP2	2.70247e-10	-0.101028	0.314	0.482	4.21936e-06
SMUG1	2.02989e-12	-0.100895	0.196	0.351	3.16926e-08
CLEC3A	9.15883e-17	-0.100822	0.132	0.289	1.42997e-12
MLLT6	3.0282e-08	-0.10076	0.491	0.671	0.000472794
AFG1L	1.80722e-08	-0.100591	0.598	0.765	0.000282162
OTOS	1.69922e-11	-0.100375	0.275	0.446	2.65298e-07
TMEM120B	4.751e-11	-0.100239	0.255	0.42	7.41774e-07
IFITM1	7.24623e-13	-0.100224	0.264	0.443	1.13135e-08
ENO1	1.00371e-10	-0.100063	0.364	0.544	1.5671e-06
ANGPT1	1.46675e-07	0.13396	0.694	0.708	0.00229004
DPYD	9.70982e-07	0.140271	0.926	0.957	0.0151599
WWOX	1.65832e-06	0.14377	0.956	0.967	0.0258914
NAALADL2	1.11985e-06	0.14544	0.924	0.947	0.0174842
IL1RAPL2	3.76992e-07	0.150613	0.895	0.909	0.00588598
DLC1	1.57757e-06	0.155264	0.834	0.859	0.0246307
TSPAN4	1.43425e-07	0.156367	0.934	0.957	0.0022393
ENOX1	3.88446e-07	0.159864	0.856	0.91	0.00606481
ZEB1	1.96472e-06	0.160153	0.628	0.618	0.0306752
TAFA1	8.09458e-07	0.161489	0.798	0.835	0.0126381
TPK1	1.5894e-07	0.163343	0.9	0.906	0.00248154
DPP10	3.70081e-07	0.163378	0.739	0.777	0.00577807
STX2	3.47859e-07	0.16493	0.917	0.941	0.00543112
FHOD3	4.16742e-07	0.165128	0.888	0.924	0.00650659
ESRRG	8.45109e-08	0.165933	0.908	0.931	0.00131947
ATRNL1	9.55791e-10	0.167382	0.936	0.953	1.49228e-05
PTPRK	2.86735e-06	0.168518	0.904	0.924	0.0447679
SDK1	1.23385e-07	0.170307	0.923	0.949	0.00192641
GRM7	2.57759e-06	0.170651	0.84	0.873	0.0402439
SMYD3	2.54445e-07	0.171254	0.886	0.933	0.00397264
PCDH11X	5.9622e-09	0.171571	0.929	0.958	9.30878e-05
USH2A	5.28483e-08	0.172675	0.906	0.923	0.00082512
TSNARE1	3.02038e-08	0.17321	0.928	0.944	0.000471571
ENSGALG00000048656	3.69532e-07	0.1739	0.804	0.83	0.00576951
EYA4	7.80113e-07	0.174244	0.675	0.676	0.0121799
FMN1	6.7412e-08	0.174565	0.78	0.797	0.0010525
MACROD2	1.02671e-07	0.174923	0.856	0.885	0.001603
KIF26B	3.39764e-09	0.175184	0.94	0.948	5.30473e-05
ENSGALG00000048175	7.68427e-08	0.176574	0.46	0.422	0.00119974
VAV3	8.16611e-07	0.176946	0.72	0.747	0.0127497
PLD5	2.69595e-06	0.177203	0.735	0.776	0.0420919
NFATC2	2.73624e-06	0.177906	0.575	0.578	0.0427209
CORIN	2.07147e-06	0.178716	0.611	0.61	0.0323418
ERC1	7.25892e-07	0.179464	0.783	0.812	0.0113333
CDH13	4.52602e-11	0.181497	0.937	0.965	7.06648e-07
CNTNAP5	2.21665e-08	0.182304	0.854	0.877	0.000346086
CPED1	1.58123e-08	0.182434	0.71	0.715	0.000246878
TRHDE	3.8441e-07	0.183188	0.771	0.796	0.0060018
ASCC3	7.32166e-08	0.183385	0.836	0.869	0.00114313
PDE7B	1.74061e-06	0.183626	0.712	0.734	0.0271761
SNTG1	5.25393e-11	0.184777	0.871	0.901	8.20295e-07
CDKAL1	2.35591e-09	0.185044	0.886	0.905	3.67828e-05
NKAIN3	5.05463e-08	0.185489	0.874	0.887	0.00078918
ENSGALG00000043584	4.98671e-07	0.186504	0.658	0.669	0.00778576
CACNA1C	1.16193e-07	0.186725	0.928	0.937	0.00181412
SYN3	1.37388e-08	0.188734	0.878	0.887	0.000214504
BMPER	8.53096e-07	0.18909	0.661	0.68	0.0133194
SUPT3H	3.59306e-08	0.190519	0.846	0.873	0.000560985
LRRC4C	4.15873e-10	0.190684	0.954	0.965	6.49303e-06
MALRD1	5.41685e-09	0.191172	0.729	0.741	8.45733e-05
BRE	1.21012e-07	0.191591	0.76	0.772	0.00188937
VWF	6.80724e-07	0.193116	0.564	0.565	0.0106281
HS3ST5	7.08783e-08	0.193202	0.773	0.797	0.00110662
CREB5	3.74519e-08	0.193679	0.895	0.924	0.000584736
FTO	4.2742e-09	0.193955	0.873	0.891	6.6733e-05
PPFIA2	2.42276e-08	0.195162	0.883	0.911	0.000378265
HDAC9	1.00062e-07	0.195655	0.88	0.912	0.00156227
CTNNA2	1.25912e-10	0.197199	0.936	0.948	1.96586e-06
SYNE1	7.23295e-09	0.198317	0.826	0.868	0.000112928
CAMK2D	5.32725e-08	0.19837	0.752	0.765	0.000831743
ADCY2	4.49959e-09	0.198909	0.742	0.786	7.02521e-05
MEGF6L	1.53382e-06	0.199057	0.722	0.758	0.0239475
GPC5	4.57696e-10	0.199274	0.9	0.931	7.14601e-06
PLXNA4	1.38386e-13	0.199432	0.917	0.94	2.16062e-09
KIAA1217	2.06083e-09	0.200025	0.932	0.944	3.21757e-05
PCDH7	9.56402e-09	0.200218	0.86	0.902	0.000149323
RALYL	1.02883e-08	0.201627	0.896	0.908	0.000160631
ITGA9	3.44594e-08	0.203339	0.743	0.778	0.000538015
TMEM132D	4.09825e-09	0.205094	0.79	0.837	6.39859e-05
ERC2	2.80772e-12	0.205295	0.936	0.942	4.38369e-08
CACNB2	9.85662e-10	0.205716	0.818	0.832	1.53891e-05
SEMA5A	8.8791e-10	0.206183	0.828	0.839	1.38629e-05
FOXP1	2.25422e-10	0.206395	0.82	0.836	3.51951e-06
IMMP2L	5.59611e-13	0.207715	0.942	0.955	8.7372e-09
SMOC2	4.58444e-09	0.210077	0.639	0.626	7.15768e-05
2022-03-01	2.6519e-09	0.211514	0.731	0.729	4.14041e-05
CAMK1D	1.65281e-09	0.212291	0.772	0.774	2.58053e-05
SGCZ	1.79777e-14	0.213616	0.892	0.916	2.80687e-10
ENSGALG00000042992	6.13891e-10	0.214454	0.863	0.893	9.58467e-06
ANK3	8.41889e-14	0.216881	0.941	0.939	1.31444e-09
MYT1L	1.44999e-10	0.218066	0.659	0.653	2.26387e-06
MECOM	7.03178e-12	0.218673	0.886	0.913	1.09787e-07
PLIN3L	2.71785e-09	0.219996	0.725	0.73	4.24339e-05
CDH12	6.45148e-11	0.220351	0.902	0.93	1.00727e-06
C1HXORF59	6.16895e-10	0.220531	0.764	0.774	9.63158e-06
ATP2B2	6.87785e-13	0.222142	0.878	0.88	1.07384e-08
ZFPM2	1.11588e-11	0.222445	0.872	0.894	1.74222e-07
DOCK2	6.83902e-10	0.222729	0.749	0.764	1.06778e-05
CADM2	2.49939e-12	0.223805	0.805	0.811	3.90229e-08
ANO3	1.12317e-10	0.224061	0.772	0.795	1.75361e-06
PTPRM	9.04126e-12	0.224254	0.927	0.941	1.41161e-07
DGKB	6.29477e-12	0.224325	0.861	0.902	9.82802e-08
MYOCD	8.03981e-09	0.224757	0.811	0.832	0.000125526
FAM166A	6.83199e-07	0.226126	0.345	0.29	0.0106668
SPAG16	7.40914e-14	0.226557	0.881	0.903	1.15679e-09
RIMS2	1.30378e-14	0.227426	0.943	0.951	2.03559e-10
ANKS1B	1.18961e-11	0.228077	0.898	0.913	1.85734e-07
PIEZO2	6.14726e-14	0.229164	0.842	0.847	9.59771e-10
CACNA2D3	3.6522e-16	0.230941	0.946	0.958	5.70218e-12
CDH18	1.65948e-10	0.231407	0.827	0.834	2.59094e-06
ROBO1	1.4824e-14	0.231432	0.918	0.915	2.31448e-10
GRIK2	2.13395e-15	0.231821	0.874	0.895	3.33174e-11
KLHL32	8.13912e-10	0.237681	0.608	0.595	1.27076e-05
RBFOX1	1.80981e-12	0.240144	0.846	0.883	2.82566e-08
GALNTL6	7.01052e-16	0.241461	0.924	0.933	1.09455e-11
THSD4	5.44728e-13	0.242433	0.86	0.866	8.50484e-09
CSMD3	9.67622e-17	0.243265	0.872	0.9	1.51075e-12
RYR2	1.4358e-14	0.244149	0.82	0.836	2.24171e-10
KCNMA1	2.87682e-19	0.246876	0.947	0.97	4.49159e-15
NR4A3	5.31326e-09	0.247711	0.464	0.383	8.2956e-05
CSMD1	5.10492e-15	0.25001	0.889	0.91	7.9703e-11
ROBO2	9.10658e-16	0.252389	0.91	0.917	1.42181e-11
GRM8	1.59304e-15	0.253146	0.893	0.904	2.48721e-11
SLCO1C1	2.96099e-09	0.254912	0.637	0.637	4.62299e-05
RTN1	8.72915e-10	0.25613	0.701	0.707	1.36288e-05
CTNNA3	2.20653e-18	0.256937	0.943	0.955	3.44505e-14
NELL1	1.44471e-18	0.258402	0.897	0.9	2.25562e-14
INPP4B	1.75392e-17	0.262114	0.787	0.773	2.73839e-13
GABBR2	3.85596e-19	0.266201	0.933	0.943	6.02032e-15
CHRM3	4.68332e-16	0.268978	0.845	0.847	7.31206e-12
TBX5	9.94699e-13	0.272383	0.431	0.355	1.55302e-08
PCDH15	1.35791e-18	0.281322	0.894	0.907	2.12011e-14
SLIT3	5.60701e-35	0.337041	0.968	0.964	8.75423e-31
ABCB11	4.96243e-15	0.351686	0.728	0.719	7.74785e-11
